# Gene co-expression networks reveal differential developmental modularity in Mammalian limbs

**DOI:** 10.64898/2026.05.07.723669

**Authors:** Aidan O. Howenstine, Karen E. Sears

## Abstract

Mammalian limb development is a complex system involving several signaling centers and coordinated cell behaviors to sculpt a functioning limb capable of the diverse locomotory strategies that mammals exhibit. To investigate the changes in development that facilitate the generation of the wide array of limb phenotypes across mammals, we take a correlation network approach to investigate the developing limbs of mice, bats, and opossums, which represent typical limb development, a novel limb phenotype, and a shift in developmental timing, respectively. Using transcriptomic data of early limb development across these taxa, we build module correlation networks and identify a difference in network connectivity and the distribution of limb development genes across bat limb development. We identify a unique signature of increased modularity in the bat forelimb that is not detected in mouse or opossum. This modularity is not associated with increased specialization of limb development modules, but rather is marked by target limb development genes being spread evenly across several modules. The opossum, with its standard phenotype but altered developmental timing, does not show a difference in modularity relative to mouse. This work points toward the benefit of a network-minded approach to transcriptomic networks, which reveals developmental modularity and potential gene targets for exploration of developmental system evolution.
