## Supplementary Table 4a for "Gene co-expression networks reveal differential developmental modularity in Mammalian limbs"

species	network	module	ID	Description	GeneRatio	p.adjust	Count
Bat	FL	I	GO:0042254	ribosome biogenesis	181/4181	2.97657211190303e-58	181
Bat	FL	I	GO:0006364	rRNA processing	130/4181	7.97471324015929e-45	130
Bat	FL	I	GO:0016072	rRNA metabolic process	140/4181	9.09106267559114e-41	140
Bat	FL	I	GO:0006302	double-strand break repair	142/4181	4.63583219960424e-29	142
Bat	FL	I	GO:0006260	DNA replication	127/4181	1.88416116165582e-28	127
Bat	FL	II	GO:0043010	camera-type eye development	39/878	0.000104749085595948	39
Bat	FL	II	GO:0048880	sensory system development	42/878	0.000104749085595948	42
Bat	FL	II	GO:0001654	eye development	41/878	0.000104749085595948	41
Bat	FL	II	GO:0150063	visual system development	41/878	0.000104749085595948	41
Bat	FL	II	GO:0001763	morphogenesis of a branching structure	27/878	0.000212394271174223	27
Bat	FL	III	GO:0042692	muscle cell differentiation	52/574	3.38055812943155e-17	52
Bat	FL	III	GO:0014706	striated muscle tissue development	52/574	3.38055812943155e-17	52
Bat	FL	III	GO:0051146	striated muscle cell differentiation	44/574	1.34784780917251e-16	44
Bat	FL	III	GO:0003012	muscle system process	49/574	4.45794918888802e-16	49
Bat	FL	III	GO:0007517	muscle organ development	40/574	6.57639247374943e-13	40
Bat	FL	IV	GO:0043254	regulation of protein-containing complex assembly	27/547	0.0116157129510718	27
Bat	FL	IV	GO:0033044	regulation of chromosome organization	17/547	0.0388553459180201	17
Bat	FL	V	GO:0007416	synapse assembly	17/400	0.0196581283258456	17
Bat	FL	V	GO:0099054	presynapse assembly	7/400	0.0196581283258456	7
Bat	FL	V	GO:1901888	regulation of cell junction assembly	17/400	0.0196581283258456	17
Bat	FL	V	GO:0007623	circadian rhythm	14/400	0.0285235362042446	14
Bat	FL	V	GO:0051963	regulation of synapse assembly	13/400	0.0285235362042446	13
Bat	FL	VI	GO:0060348	bone development	19/268	8.04342626841445e-08	19
Bat	FL	VI	GO:0048705	skeletal system morphogenesis	17/268	5.50022425832617e-06	17
Bat	FL	VI	GO:0051216	cartilage development	16/268	5.50022425832617e-06	16
Bat	FL	VI	GO:0006029	proteoglycan metabolic process	11/268	1.10154586351318e-05	11
Bat	FL	VI	GO:0006493	protein O-linked glycosylation	12/268	1.47702861867643e-05	12
Bat	FL	X	GO:0006691	leukotriene metabolic process	4/161	0.0484760838563645	4
Bat	FL	X	GO:0099175	regulation of postsynapse organization	8/161	0.0484760838563645	8
Bat	FL	XIII	GO:1901293	nucleoside phosphate biosynthetic process	10/136	0.0224145446305003	10
Bat	FL	XIV	GO:0007006	mitochondrial membrane organization	7/121	0.00241915365160149	7
Bat	FL	XIV	GO:0072594	establishment of protein localization to organelle	10/121	0.0492089293949339	10
Bat	FL	XIV	GO:0009301	snRNA transcription	3/121	0.0492089293949339	3
Bat	FL	XIV	GO:0016073	snRNA metabolic process	4/121	0.0492089293949339	4
Bat	FL	XIV	GO:0072655	establishment of protein localization to mitochondrion	5/121	0.0492089293949339	5
Bat	FL	unassigned	GO:0048880	sensory system development	80/1861	2.33760030844461e-08	80
Bat	FL	unassigned	GO:0050803	regulation of synapse structure or activity	72/1861	2.86093224100424e-08	72
Bat	FL	unassigned	GO:0150063	visual system development	77/1861	6.46603795750332e-08	77
Bat	FL	unassigned	GO:1903522	regulation of blood circulation	54/1861	1.00180251907075e-07	54
Bat	FL	unassigned	GO:0001654	eye development	75/1861	1.64782681229563e-07	75
Bat	HL	I	GO:0140053	mitochondrial gene expression	105/5386	5.93116555784317e-28	105
Bat	HL	I	GO:0042254	ribosome biogenesis	160/5386	5.93116555784317e-28	160
Bat	HL	I	GO:0032543	mitochondrial translation	86/5386	3.70385010909452e-26	86
Bat	HL	I	GO:0048193	Golgi vesicle transport	143/5386	5.14591594408048e-22	143
Bat	HL	I	GO:0006364	rRNA processing	114/5386	9.65420999576671e-22	114
Bat	HL	II	GO:0003002	regionalization	63/1499	1.30608689710329e-06	63
Bat	HL	II	GO:0048705	skeletal system morphogenesis	44/1499	1.30608689710329e-06	44
Bat	HL	II	GO:0002064	epithelial cell development	43/1499	1.37376831627744e-06	43
Bat	HL	II	GO:0045786	negative regulation of cell cycle	55/1499	1.37376831627744e-06	55
Bat	HL	II	GO:0009952	anterior/posterior pattern specification	40/1499	1.58513329671028e-06	40
Bat	HL	III	GO:0000819	sister chromatid segregation	21/331	7.43020127621544e-09	21
Bat	HL	III	GO:0000070	mitotic sister chromatid segregation	19/331	8.27057437911208e-09	19
Bat	HL	III	GO:0140014	mitotic nuclear division	22/331	1.72187722391907e-08	22
Bat	HL	III	GO:0042254	ribosome biogenesis	23/331	2.21878303521162e-08	23
Bat	HL	III	GO:0098813	nuclear chromosome segregation	23/331	2.92409751289832e-08	23
Bat	HL	IV	GO:0051216	cartilage development	20/273	4.43991652618384e-09	20
Bat	HL	IV	GO:0061448	connective tissue development	23/273	5.11238732126183e-09	23
Bat	HL	IV	GO:0003012	muscle system process	25/273	5.84314855421159e-08	25
Bat	HL	IV	GO:0014706	striated muscle tissue development	25/273	1.09559768059061e-07	25
Bat	HL	IV	GO:0002062	chondrocyte differentiation	13/273	7.5052081431856e-07	13
Bat	HL	V	GO:0045471	response to ethanol	10/228	0.0127890840938746	10
Bat	HL	VI	GO:0036297	interstrand cross-link repair	5/181	0.0166034967645624	5
Bat	HL	VI	GO:0035137	hindlimb morphogenesis	5/181	0.0211336153997063	5
Bat	HL	VI	GO:0019218	regulation of steroid metabolic process	7/181	0.0277266464620805	7
Bat	HL	VIII	GO:0015701	bicarbonate transport	4/137	0.0412840223647288	4
Bat	HL	unassigned	GO:0050807	regulation of synapse organization	72/1753	5.74545053195513e-10	72
Bat	HL	unassigned	GO:0050803	regulation of synapse structure or activity	73/1753	5.74545053195513e-10	73
Bat	HL	unassigned	GO:0030900	forebrain development	73/1753	1.27265010582878e-07	73
Bat	HL	unassigned	GO:0015711	organic anion transport	74/1753	1.94268007237319e-07	74
Bat	HL	unassigned	GO:0048813	dendrite morphogenesis	41/1753	2.41785062844032e-07	41
Consensus	FL	I	GO:0042254	ribosome biogenesis	188/3785	1.21716686271477e-71	188
Consensus	FL	I	GO:0006364	rRNA processing	133/3785	9.5562124045295e-53	133
Consensus	FL	I	GO:0016072	rRNA metabolic process	142/3785	1.13036513446442e-47	142
Consensus	FL	I	GO:0006302	double-strand break repair	146/3785	1.27237011120164e-36	146
Consensus	FL	I	GO:0000725	recombinational repair	102/3785	3.48372554224778e-33	102
Consensus	FL	II	GO:0007264	small GTPase-mediated signal transduction	107/2787	8.31892919326985e-11	107
Consensus	FL	II	GO:0009101	glycoprotein biosynthetic process	76/2787	1.34409215616067e-10	76
Consensus	FL	II	GO:0009100	glycoprotein metabolic process	86/2787	2.31934267169723e-10	86
Consensus	FL	II	GO:0032535	regulation of cellular component size	94/2787	9.78808035550198e-10	94
Consensus	FL	II	GO:0001558	regulation of cell growth	98/2787	3.90658876632954e-09	98
Consensus	FL	III	GO:0003012	muscle system process	59/737	8.20393047284816e-18	59
Consensus	FL	III	GO:0014706	striated muscle tissue development	55/737	1.85800223102169e-14	55
Consensus	FL	III	GO:0042692	muscle cell differentiation	54/737	4.2848643631252e-14	54
Consensus	FL	III	GO:0051146	striated muscle cell differentiation	46/737	4.51690909832011e-14	46
Consensus	FL	III	GO:0051216	cartilage development	37/737	4.51690909832011e-14	37
Consensus	FL	IV	GO:0048661	positive regulation of smooth muscle cell proliferation	17/732	0.000366222761602695	17
Consensus	FL	IV	GO:0050803	regulation of synapse structure or activity	33/732	0.000505374411043671	33
Consensus	FL	IV	GO:0050807	regulation of synapse organization	32/732	0.000631786443015487	32
Consensus	FL	IV	GO:0001578	microtubule bundle formation	17/732	0.00178537057913528	17
Consensus	FL	IV	GO:0044782	cilium organization	32/732	0.00330765604480957	32
Consensus	FL	VI	GO:0030900	forebrain development	24/378	0.000826432024283384	24
Consensus	FL	VI	GO:0021536	diencephalon development	10/378	0.00125901763957536	10
Consensus	FL	VI	GO:0032640	tumor necrosis factor production	14/378	0.00152096722998772	14
Consensus	FL	VI	GO:0032680	regulation of tumor necrosis factor production	14/378	0.00152096722998772	14
Consensus	FL	VI	GO:0071706	tumor necrosis factor superfamily cytokine production	14/378	0.00152096722998772	14
Consensus	FL	VII	GO:0022604	regulation of cell morphogenesis	17/305	0.000244168657123416	17
Consensus	FL	VII	GO:0140928	inhibition of non-skeletal tissue mineralization	4/305	0.00683334232653292	4
Consensus	FL	VII	GO:0070509	calcium ion import	8/305	0.0117102189473725	8
Consensus	FL	VII	GO:0071692	protein localization to extracellular region	18/305	0.0117102189473725	18
Consensus	FL	VII	GO:0150011	regulation of neuron projection arborization	4/305	0.0117102189473725	4
Consensus	FL	VIII	GO:0015820	L-leucine transport	4/179	0.00121307816174956	4
Consensus	FL	VIII	GO:0015803	branched-chain amino acid transport	4/179	0.00203163523265355	4
Consensus	FL	VIII	GO:0051250	negative regulation of lymphocyte activation	9/179	0.00445294747586764	9
Consensus	FL	VIII	GO:0015695	organic cation transport	8/179	0.00445294747586764	8
Consensus	FL	VIII	GO:0015711	organic anion transport	14/179	0.00534248851661361	14
Consensus	FL	X	GO:0048706	embryonic skeletal system development	10/106	2.69906562099312e-06	10
Consensus	FL	X	GO:0009952	anterior/posterior pattern specification	11/106	4.69288813717501e-06	11
Consensus	FL	X	GO:0003002	regionalization	14/106	4.92042446282553e-06	14
Consensus	FL	X	GO:0048705	skeletal system morphogenesis	11/106	7.42175126009117e-06	11
Consensus	FL	X	GO:0048704	embryonic skeletal system morphogenesis	8/106	7.42175126009117e-06	8
Consensus	FL	XI	GO:1903522	regulation of blood circulation	10/62	1.85665958216227e-06	10
Consensus	FL	XI	GO:0006936	muscle contraction	10/62	4.00251674781482e-06	10
Consensus	FL	XI	GO:0060047	heart contraction	9/62	4.00251674781482e-06	9
Consensus	FL	XI	GO:0003015	heart process	9/62	4.18810616070823e-06	9
Consensus	FL	XI	GO:0030049	muscle filament sliding	4/62	7.01673779487919e-06	4
Consensus	FL	XIV	GO:0071353	cellular response to interleukin-4	3/47	0.0253151365815169	3
Consensus	FL	XIV	GO:0070670	response to interleukin-4	3/47	0.0253151365815169	3
Consensus	FL	XVI	GO:0120032	regulation of plasma membrane bounded cell projection assembly	5/41	0.0146190168890574	5
Consensus	FL	XVI	GO:0060491	regulation of cell projection assembly	5/41	0.0146190168890574	5
Consensus	FL	XVII	GO:0043588	skin development	9/39	2.59670424795173e-06	9
Consensus	FL	XVII	GO:0030216	keratinocyte differentiation	6/39	0.000169200453149753	6
Consensus	FL	XVII	GO:0008544	epidermis development	7/39	0.000884083971942617	7
Consensus	FL	XVII	GO:0009913	epidermal cell differentiation	6/39	0.000884083971942617	6
Consensus	FL	XVII	GO:0030643	intracellular phosphate ion homeostasis	2/39	0.021833892308993	2
Consensus	FL	unassigned	GO:0071827	plasma lipoprotein particle organization	10/285	7.96331922909719e-07	10
Consensus	FL	unassigned	GO:0034377	plasma lipoprotein particle assembly	8/285	7.96331922909719e-07	8
Consensus	FL	unassigned	GO:0071825	protein-lipid complex organization	10/285	9.31789734899774e-07	10
Consensus	FL	unassigned	GO:0065005	protein-lipid complex assembly	8/285	1.29669143749538e-06	8
Consensus	FL	unassigned	GO:0006869	lipid transport	23/285	1.86655997270451e-06	23
Consensus	HL	I	GO:0042254	ribosome biogenesis	226/5958	2.51875866841675e-70	226
Consensus	HL	I	GO:0006364	rRNA processing	161/5958	7.50244142333454e-54	161
Consensus	HL	I	GO:0016072	rRNA metabolic process	176/5958	2.92757873599911e-49	176
Consensus	HL	I	GO:0007059	chromosome segregation	233/5958	1.14371335125294e-39	233
Consensus	HL	I	GO:0140053	mitochondrial gene expression	117/5958	2.09268162579478e-34	117
Consensus	HL	II	GO:0007416	synapse assembly	59/1601	2.56504536444833e-10	59
Consensus	HL	II	GO:0007015	actin filament organization	75/1601	2.56504536444833e-10	75
Consensus	HL	II	GO:0060485	mesenchyme development	59/1601	2.56504536444833e-10	59
Consensus	HL	II	GO:0050803	regulation of synapse structure or activity	69/1601	2.56504536444833e-10	69
Consensus	HL	II	GO:0032535	regulation of cellular component size	67/1601	2.56504536444833e-10	67
Consensus	HL	III	GO:0034765	regulation of monoatomic ion transmembrane transport	20/451	0.00201311175375119	20
Consensus	HL	III	GO:0006813	potassium ion transport	17/451	0.00351278356801592	17
Consensus	HL	III	GO:0071805	potassium ion transmembrane transport	15/451	0.00528437547102541	15
Consensus	HL	III	GO:1904062	regulation of monoatomic cation transmembrane transport	17/451	0.00819204910225337	17
Consensus	HL	III	GO:0003012	muscle system process	23/451	0.00934219877633437	23
Consensus	HL	IV	GO:0055001	muscle cell development	21/236	4.54234381287414e-11	21
Consensus	HL	IV	GO:0042692	muscle cell differentiation	27/236	1.36520864140303e-10	27
Consensus	HL	IV	GO:0061448	connective tissue development	23/236	1.36520864140303e-10	23
Consensus	HL	IV	GO:0007517	muscle organ development	24/236	1.36520864140303e-10	24
Consensus	HL	IV	GO:0051216	cartilage development	19/236	5.65631759362635e-10	19
Consensus	HL	V	GO:0003205	cardiac chamber development	12/227	0.000332555540380391	12
Consensus	HL	V	GO:0090287	regulation of cellular response to growth factor stimulus	15/227	0.000332555540380391	15
Consensus	HL	V	GO:0060348	bone development	13/227	0.000332555540380391	13
Consensus	HL	V	GO:0035107	appendage morphogenesis	11/227	0.000332555540380391	11
Consensus	HL	V	GO:0035108	limb morphogenesis	11/227	0.000332555540380391	11
Consensus	HL	VI	GO:0042542	response to hydrogen peroxide	8/225	0.0373774405150248	8
Consensus	HL	VII	GO:0006152	purine nucleoside catabolic process	3/127	0.0301805912215171	3
Consensus	HL	VII	GO:0042278	purine nucleoside metabolic process	4/127	0.0301805912215171	4
Consensus	HL	VII	GO:0010649	regulation of cell communication by electrical coupling	3/127	0.0348153005191682	3
Consensus	HL	VII	GO:0046085	adenosine metabolic process	3/127	0.0348153005191682	3
Consensus	HL	VII	GO:0009164	nucleoside catabolic process	3/127	0.0348153005191682	3
Consensus	HL	VIII	GO:0003002	regionalization	16/126	2.11734773270763e-06	16
Consensus	HL	VIII	GO:0009953	dorsal/ventral pattern formation	8/126	7.37549793591205e-05	8
Consensus	HL	VIII	GO:0021510	spinal cord development	8/126	0.000132780673841832	8
Consensus	HL	VIII	GO:0045165	cell fate commitment	10/126	0.00140002235157363	10
Consensus	HL	VIII	GO:0045664	regulation of neuron differentiation	9/126	0.00140002235157363	9
Consensus	HL	XII	GO:0015800	acidic amino acid transport	5/105	0.0478837324292653	5
Consensus	HL	XII	GO:0048706	embryonic skeletal system development	6/105	0.0478837324292653	6
Consensus	HL	XII	GO:0120193	tight junction organization	5/105	0.0478837324292653	5
Consensus	HL	XII	GO:0044843	cell cycle G1/S phase transition	7/105	0.0478837324292653	7
Consensus	HL	XII	GO:0001654	eye development	9/105	0.0478837324292653	9
Consensus	HL	XIV	GO:0045117	azole transmembrane transport	3/93	0.021133678915006	3
Consensus	HL	XIV	GO:0030595	leukocyte chemotaxis	7/93	0.021133678915006	7
Consensus	HL	XIV	GO:0002689	negative regulation of leukocyte chemotaxis	3/93	0.027461619718938	3
Consensus	HL	XIV	GO:1990266	neutrophil migration	5/93	0.0308795300739842	5
Consensus	HL	XIV	GO:0050900	leukocyte migration	8/93	0.0308795300739842	8
Consensus	HL	XV	GO:0099003	vesicle-mediated transport in synapse	8/88	0.0265232576567399	8
Consensus	HL	XV	GO:0048172	regulation of short-term neuronal synaptic plasticity	3/88	0.0346129307347403	3
Consensus	HL	XV	GO:0048638	regulation of developmental growth	8/88	0.0346129307347403	8
Consensus	HL	XVII	GO:0007611	learning or memory	8/65	0.00646286102216898	8
Consensus	HL	XVII	GO:0050890	cognition	8/65	0.00761647596277727	8
Consensus	HL	XVII	GO:0030900	forebrain development	8/65	0.00892176469511336	8
Consensus	HL	XVII	GO:0008306	associative learning	5/65	0.00892176469511336	5
Consensus	HL	XVII	GO:0060999	positive regulation of dendritic spine development	4/65	0.00892176469511336	4
Consensus	HL	XVIII	GO:0010001	glial cell differentiation	7/57	0.00472583340010866	7
Consensus	HL	XVIII	GO:0001764	neuron migration	6/57	0.00472583340010866	6
Consensus	HL	XVIII	GO:0048709	oligodendrocyte differentiation	5/57	0.00472583340010866	5
Consensus	HL	XVIII	GO:0042063	gliogenesis	7/57	0.0101711312002175	7
Consensus	HL	XVIII	GO:0021537	telencephalon development	6/57	0.0180705639907009	6
Consensus	HL	unassigned	GO:0007188	adenylate cyclase-modulating G protein-coupled receptor signaling pathway	17/303	0.00011706140995917	17
Consensus	HL	unassigned	GO:0021953	central nervous system neuron differentiation	17/303	0.000168370694700206	17
Consensus	HL	unassigned	GO:0045165	cell fate commitment	17/303	0.000282504547906061	17
Consensus	HL	unassigned	GO:0007611	learning or memory	18/303	0.000361923971255298	18
Consensus	HL	unassigned	GO:0050890	cognition	18/303	0.00154797869146552	18
Mouse	FL	I	GO:0007264	small GTPase-mediated signal transduction	269/8002	2.37879161838982e-30	269
Mouse	FL	I	GO:0048193	Golgi vesicle transport	193/8002	3.8712742043714e-29	193
Mouse	FL	I	GO:0010639	negative regulation of organelle organization	229/8002	2.17334542388458e-27	229
Mouse	FL	I	GO:0022411	cellular component disassembly	262/8002	2.56232806286449e-27	262
Mouse	FL	I	GO:0009100	glycoprotein metabolic process	210/8002	7.88309032883007e-27	210
Mouse	FL	II	GO:0032543	mitochondrial translation	52/1136	5.18265144404462e-33	52
Mouse	FL	II	GO:0140053	mitochondrial gene expression	56/1136	1.27566072078016e-30	56
Mouse	FL	II	GO:0002181	cytoplasmic translation	61/1136	2.34735613999513e-29	61
Mouse	FL	II	GO:0140236	translation at presynapse	31/1136	4.10280587119256e-27	31
Mouse	FL	II	GO:0140241	translation at synapse	31/1136	6.8981139360307e-27	31
Mouse	FL	III	GO:0003012	muscle system process	15/165	0.00051372750817355	15
Mouse	FL	III	GO:0048738	cardiac muscle tissue development	12/165	0.00051372750817355	12
Mouse	FL	III	GO:0030239	myofibril assembly	7/165	0.000580356614729114	7
Mouse	FL	III	GO:0055002	striated muscle cell development	10/165	0.000648033503216983	10
Mouse	FL	III	GO:0055007	cardiac muscle cell differentiation	9/165	0.000725245114630995	9
Mouse	FL	IV	GO:0003012	muscle system process	14/122	9.04588483383853e-05	14
Mouse	FL	IV	GO:0042692	muscle cell differentiation	14/122	9.04588483383853e-05	14
Mouse	FL	IV	GO:0051146	striated muscle cell differentiation	12/122	0.000119788745859355	12
Mouse	FL	IV	GO:0055001	muscle cell development	10/122	0.000144030419065725	10
Mouse	FL	IV	GO:0006941	striated muscle contraction	9/122	0.000144030419065725	9
Mouse	FL	IX	GO:0001867	complement activation, lectin pathway	3/55	0.00339742766574124	3
Mouse	FL	IX	GO:0061041	regulation of wound healing	5/55	0.00339742766574124	5
Mouse	FL	IX	GO:0008228	opsonization	3/55	0.00339742766574124	3
Mouse	FL	IX	GO:0042730	fibrinolysis	3/55	0.00339742766574124	3
Mouse	FL	IX	GO:0030193	regulation of blood coagulation	4/55	0.00339742766574124	4
Mouse	FL	V	GO:0009952	anterior/posterior pattern specification	12/118	2.30019104263318e-06	12
Mouse	FL	V	GO:0048704	embryonic skeletal system morphogenesis	8/118	3.99052626197411e-05	8
Mouse	FL	V	GO:0048706	embryonic skeletal system development	9/118	3.99052626197411e-05	9
Mouse	FL	V	GO:0003002	regionalization	13/118	0.000112561560802288	13
Mouse	FL	V	GO:0048705	skeletal system morphogenesis	10/118	0.000198675518854334	10
Mouse	FL	VI	GO:0051965	positive regulation of synapse assembly	5/94	0.010656844437968	5
Mouse	FL	VI	GO:0030198	extracellular matrix organization	8/94	0.010656844437968	8
Mouse	FL	VI	GO:0045229	external encapsulating structure organization	8/94	0.010656844437968	8
Mouse	FL	VI	GO:0043062	extracellular structure organization	8/94	0.010656844437968	8
Mouse	FL	VI	GO:0016525	negative regulation of angiogenesis	5/94	0.0188853839600216	5
Mouse	FL	VII	GO:0031638	zymogen activation	4/77	0.0393645474544101	4
Mouse	FL	VII	GO:0031639	plasminogen activation	3/77	0.0393645474544101	3
Mouse	FL	VIII	GO:1903522	regulation of blood circulation	7/76	0.0221609265575996	7
Mouse	FL	VIII	GO:0007173	epidermal growth factor receptor signaling pathway	5/76	0.0221609265575996	5
Mouse	FL	VIII	GO:0006936	muscle contraction	7/76	0.0221609265575996	7
Mouse	FL	VIII	GO:0038127	ERBB signaling pathway	5/76	0.0221609265575996	5
Mouse	FL	VIII	GO:0060047	heart contraction	6/76	0.0227343007836416	6
Mouse	FL	unassigned	GO:0007188	adenylate cyclase-modulating G protein-coupled receptor signaling pathway	21/298	3.99430160892266e-08	21
Mouse	FL	unassigned	GO:0003012	muscle system process	24/298	2.69481315069043e-06	24
Mouse	FL	unassigned	GO:0007193	adenylate cyclase-inhibiting G protein-coupled receptor signaling pathway	11/298	2.92872607731142e-05	11
Mouse	FL	unassigned	GO:0006936	muscle contraction	18/298	7.17031297860103e-05	18
Mouse	FL	unassigned	GO:0003002	regionalization	21/298	7.17031297860103e-05	21
Mouse	HL	I	GO:0042254	ribosome biogenesis	242/7932	7.36389010301627e-59	242
Mouse	HL	I	GO:0006364	rRNA processing	171/7932	7.57067398346123e-45	171
Mouse	HL	I	GO:0016072	rRNA metabolic process	192/7932	9.06982807087939e-43	192
Mouse	HL	I	GO:0007059	chromosome segregation	263/7932	7.11811812238613e-34	263
Mouse	HL	I	GO:0140053	mitochondrial gene expression	131/7932	2.41116535055382e-33	131
Mouse	HL	II	GO:0098742	cell-cell adhesion via plasma-membrane adhesion molecules	32/657	8.27881285498132e-09	32
Mouse	HL	II	GO:0003002	regionalization	38/657	5.68225397837447e-07	38
Mouse	HL	II	GO:0007156	homophilic cell adhesion via plasma membrane adhesion molecules	22/657	5.68225397837447e-07	22
Mouse	HL	II	GO:0072001	renal system development	34/657	9.19175105219359e-07	34
Mouse	HL	II	GO:0001822	kidney development	33/657	1.19290195399995e-06	33
Mouse	HL	III	GO:0051216	cartilage development	30/458	2.17937963439428e-13	30
Mouse	HL	III	GO:0061448	connective tissue development	33/458	9.90506687206857e-12	33
Mouse	HL	III	GO:0002062	chondrocyte differentiation	20/458	2.97470125311286e-10	20
Mouse	HL	III	GO:0030198	extracellular matrix organization	29/458	9.01000289984271e-10	29
Mouse	HL	III	GO:0045229	external encapsulating structure organization	29/458	9.01000289984271e-10	29
Mouse	HL	IV	GO:0001958	endochondral ossification	6/152	0.000142893767861226	6
Mouse	HL	IV	GO:0036075	replacement ossification	6/152	0.000142893767861226	6
Mouse	HL	IV	GO:0030198	extracellular matrix organization	12/152	0.000302216614883599	12
Mouse	HL	IV	GO:0045229	external encapsulating structure organization	12/152	0.000302216614883599	12
Mouse	HL	IV	GO:0043062	extracellular structure organization	12/152	0.000302216614883599	12
Mouse	HL	IX	GO:0060384	innervation	3/58	0.0172751767853121	3
Mouse	HL	IX	GO:0071333	cellular response to glucose stimulus	5/58	0.0172751767853121	5
Mouse	HL	IX	GO:0071331	cellular response to hexose stimulus	5/58	0.0172751767853121	5
Mouse	HL	IX	GO:0071326	cellular response to monosaccharide stimulus	5/58	0.0172751767853121	5
Mouse	HL	IX	GO:0021675	nerve development	4/58	0.0172751767853121	4
Mouse	HL	V	GO:0170043	non-proteinogenic amino acid biosynthetic process	4/146	0.00366594868469847	4
Mouse	HL	V	GO:0002246	wound healing involved in inflammatory response	3/146	0.0477382650392118	3
Mouse	HL	V	GO:0046890	regulation of lipid biosynthetic process	8/146	0.0477382650392118	8
Mouse	HL	VI	GO:0050767	regulation of neurogenesis	10/94	0.00648135640149746	10
Mouse	HL	VI	GO:0001958	endochondral ossification	4/94	0.00648135640149746	4
Mouse	HL	VI	GO:0036075	replacement ossification	4/94	0.00648135640149746	4
Mouse	HL	VI	GO:0050770	regulation of axonogenesis	6/94	0.0181596944753288	6
Mouse	HL	VI	GO:0010721	negative regulation of cell development	7/94	0.0390102747937498	7
Mouse	HL	unassigned	GO:0007188	adenylate cyclase-modulating G protein-coupled receptor signaling pathway	20/437	0.000245114130600629	20
Mouse	HL	unassigned	GO:0009581	detection of external stimulus	14/437	0.000578777209859964	14
Mouse	HL	unassigned	GO:0019722	calcium-mediated signaling	17/437	0.00144781510986362	17
Mouse	HL	unassigned	GO:0009582	detection of abiotic stimulus	13/437	0.00163982214010195	13
Mouse	HL	unassigned	GO:0002274	myeloid leukocyte activation	18/437	0.00216815214634349	18
Opossum	FL	I	GO:0042254	ribosome biogenesis	243/8985	2.34036102274589e-48	243
Opossum	FL	I	GO:0006364	rRNA processing	172/8985	1.48158433997731e-37	172
Opossum	FL	I	GO:0016072	rRNA metabolic process	194/8985	1.56658128174683e-35	194
Opossum	FL	I	GO:0048193	Golgi vesicle transport	212/8985	1.38204702566705e-33	212
Opossum	FL	I	GO:0022411	cellular component disassembly	291/8985	3.83935453179742e-32	291
Opossum	FL	II	GO:0030900	forebrain development	36/317	1.15851372454002e-14	36
Opossum	FL	II	GO:0021953	central nervous system neuron differentiation	28/317	1.35854761579069e-13	28
Opossum	FL	II	GO:0021537	telencephalon development	27/317	6.00530100220308e-12	27
Opossum	FL	II	GO:0051962	positive regulation of nervous system development	29/317	1.03469576095098e-11	29
Opossum	FL	II	GO:0050767	regulation of neurogenesis	31/317	4.59266317242824e-11	31
Opossum	FL	III	GO:0015711	organic anion transport	27/299	8.45077599960445e-08	27
Opossum	FL	III	GO:0043588	skin development	23/299	8.45077599960445e-08	23
Opossum	FL	III	GO:0008544	epidermis development	23/299	1.14992557495267e-06	23
Opossum	FL	III	GO:0002064	epithelial cell development	18/299	1.92405189753685e-06	18
Opossum	FL	III	GO:0045216	cell-cell junction organization	17/299	2.43650577107862e-06	17
Opossum	FL	IV	GO:0006833	water transport	5/176	0.00280201748739056	5
Opossum	FL	IV	GO:0014075	response to amine	6/176	0.0035421643514746	6
Opossum	FL	IV	GO:0042044	fluid transport	5/176	0.00409719500228585	5
Opossum	FL	IV	GO:0001975	response to amphetamine	5/176	0.00409719500228585	5
Opossum	FL	IV	GO:0015718	monocarboxylic acid transport	9/176	0.00409719500228585	9
Opossum	FL	V	GO:0043588	skin development	15/148	5.95419655918283e-06	15
Opossum	FL	V	GO:0008544	epidermis development	13/148	0.000926846069733892	13
Opossum	FL	V	GO:0002934	desmosome organization	4/148	0.000926846069733892	4
Opossum	FL	V	GO:0030216	keratinocyte differentiation	8/148	0.0067521611680013	8
Opossum	FL	V	GO:0019216	regulation of lipid metabolic process	11/148	0.00847432760066624	11
Opossum	FL	unassigned	GO:0055002	striated muscle cell development	18/270	2.97309534959357e-08	18
Opossum	FL	unassigned	GO:0030239	myofibril assembly	12/270	5.05528762704847e-08	12
Opossum	FL	unassigned	GO:0033275	actin-myosin filament sliding	7/270	1.01137572360382e-07	7
Opossum	FL	unassigned	GO:0055001	muscle cell development	18/270	1.01137572360382e-07	18
Opossum	FL	unassigned	GO:0045214	sarcomere organization	10/270	1.68460868926435e-07	10
Opossum	HL	I	GO:0042254	ribosome biogenesis	134/4088	1.85923828712731e-25	134
Opossum	HL	I	GO:0006260	DNA replication	118/4088	2.18929566602502e-23	118
Opossum	HL	I	GO:0016072	rRNA metabolic process	114/4088	2.18929566602502e-23	114
Opossum	HL	I	GO:0006364	rRNA processing	101/4088	2.78904718268417e-23	101
Opossum	HL	I	GO:0044782	cilium organization	162/4088	2.43423149138407e-21	162
Opossum	HL	II	GO:0002181	cytoplasmic translation	100/3727	7.26977503515818e-26	100
Opossum	HL	II	GO:0032543	mitochondrial translation	68/3727	3.39559014934916e-21	68
Opossum	HL	II	GO:0048193	Golgi vesicle transport	112/3727	1.38464887833785e-19	112
Opossum	HL	II	GO:0140053	mitochondrial gene expression	77/3727	2.58672611927367e-19	77
Opossum	HL	II	GO:0016236	macroautophagy	120/3727	1.01710423010529e-16	120
Opossum	HL	III	GO:0030198	extracellular matrix organization	51/1368	6.88443098547005e-09	51
Opossum	HL	III	GO:0045229	external encapsulating structure organization	51/1368	6.88443098547005e-09	51
Opossum	HL	III	GO:0043062	extracellular structure organization	51/1368	6.88443098547005e-09	51
Opossum	HL	III	GO:0042060	wound healing	56/1368	2.96138501868722e-07	56
Opossum	HL	III	GO:0030199	collagen fibril organization	19/1368	1.22880673271904e-06	19
Opossum	HL	IV	GO:0007517	muscle organ development	22/197	7.61276304535938e-10	22
Opossum	HL	IV	GO:0014706	striated muscle tissue development	23/197	7.28352345724751e-09	23
Opossum	HL	IV	GO:0003012	muscle system process	22/197	1.47696168657868e-08	22
Opossum	HL	IV	GO:0060538	skeletal muscle organ development	14/197	1.87548247501808e-06	14
Opossum	HL	IV	GO:0051216	cartilage development	14/197	2.74868515328308e-06	14
Opossum	HL	IX	GO:0006836	neurotransmitter transport	5/40	0.0254554328869867	5
Opossum	HL	IX	GO:0015804	neutral amino acid transport	3/40	0.0254554328869867	3
Opossum	HL	IX	GO:0003341	cilium movement	5/40	0.0254554328869867	5
Opossum	HL	IX	GO:0048935	peripheral nervous system neuron development	2/40	0.0254554328869867	2
Opossum	HL	IX	GO:0048934	peripheral nervous system neuron differentiation	2/40	0.0254554328869867	2
Opossum	HL	V	GO:0009952	anterior/posterior pattern specification	16/116	3.08330927152046e-11	16
Opossum	HL	V	GO:0003002	regionalization	19/116	3.06628345088758e-10	19
Opossum	HL	V	GO:0048562	embryonic organ morphogenesis	13/116	5.12299382073462e-06	13
Opossum	HL	V	GO:0048704	embryonic skeletal system morphogenesis	8/116	2.02457731758371e-05	8
Opossum	HL	V	GO:0048706	embryonic skeletal system development	9/116	2.23192841021626e-05	9
Opossum	HL	VI	GO:0045214	sarcomere organization	5/84	0.0016459342313764	5
Opossum	HL	VI	GO:0051146	striated muscle cell differentiation	9/84	0.00228921614668539	9
Opossum	HL	VI	GO:0055002	striated muscle cell development	7/84	0.00228921614668539	7
Opossum	HL	VI	GO:0030239	myofibril assembly	5/84	0.00228921614668539	5
Opossum	HL	VI	GO:0010927	cellular component assembly involved in morphogenesis	6/84	0.002378675559377	6
Opossum	HL	VIII	GO:0021537	telencephalon development	8/59	0.000815566789075996	8
Opossum	HL	VIII	GO:0030900	forebrain development	9/59	0.000815566789075996	9
Opossum	HL	VIII	GO:0021536	diencephalon development	4/59	0.0190053657093962	4
Opossum	HL	VIII	GO:0021953	central nervous system neuron differentiation	6/59	0.0190053657093962	6
Opossum	HL	VIII	GO:0021846	cell proliferation in forebrain	3/59	0.023721182665751	3
Opossum	HL	unassigned	GO:0045165	cell fate commitment	24/439	5.2825175846597e-06	24
Opossum	HL	unassigned	GO:0007188	adenylate cyclase-modulating G protein-coupled receptor signaling pathway	22/439	5.2825175846597e-06	22
Opossum	HL	unassigned	GO:0015711	organic anion transport	28/439	3.8400640850833e-05	28
Opossum	HL	unassigned	GO:0009582	detection of abiotic stimulus	15/439	3.8400640850833e-05	15
Opossum	HL	unassigned	GO:0009581	detection of external stimulus	15/439	3.8400640850833e-05	15
