## Supplementary Table 4b for "Gene co-expression networks reveal differential developmental modularity in Mammalian limbs"

species	network	module	ID	Description	GeneRatio	p.adjust	Count
Bat	FL	I	GO:0060173	limb development	66/4181	8.96368102031491e-06	66
Bat	FL	I	GO:0030326	embryonic limb morphogenesis	48/4181	1.63988293250482e-05	48
Bat	FL	I	GO:0035113	embryonic appendage morphogenesis	48/4181	1.63988293250482e-05	48
Bat	FL	I	GO:0035107	appendage morphogenesis	55/4181	3.3098807066912e-05	55
Bat	FL	I	GO:0035108	limb morphogenesis	55/4181	3.3098807066912e-05	55
Bat	FL	II	GO:0060173	limb development	23/878	0.000773497591200832	23
Bat	FL	II	GO:0035107	appendage morphogenesis	20/878	0.000967930952045515	20
Bat	FL	II	GO:0035108	limb morphogenesis	20/878	0.000967930952045515	20
Bat	FL	II	GO:0030326	embryonic limb morphogenesis	17/878	0.00148647056265233	17
Bat	FL	II	GO:0035113	embryonic appendage morphogenesis	17/878	0.00148647056265233	17
Bat	FL	III	GO:0060173	limb development	20/574	9.70209676558984e-06	20
Bat	FL	III	GO:0035107	appendage morphogenesis	16/574	0.000116908463864181	16
Bat	FL	III	GO:0035108	limb morphogenesis	16/574	0.000116908463864181	16
Bat	FL	III	GO:0060348	bone development	19/574	0.000157094913600456	19
Bat	FL	III	GO:0060349	bone morphogenesis	12/574	0.000355121823720827	12
Bat	FL	III	GO:0030282	bone mineralization	13/574	0.000608262272875306	13
Bat	FL	III	GO:0030326	embryonic limb morphogenesis	11/574	0.00612315084285706	11
Bat	FL	III	GO:0035113	embryonic appendage morphogenesis	11/574	0.00612315084285706	11
Bat	FL	III	GO:0060350	endochondral bone morphogenesis	7/574	0.0143356779372831	7
Bat	FL	VI	GO:0060348	bone development	19/268	8.04342626841445e-08	19
Bat	FL	VI	GO:0060349	bone morphogenesis	10/268	0.000116909287624258	10
Bat	FL	VI	GO:0060350	endochondral bone morphogenesis	8/268	0.000270892922144862	8
Bat	FL	VI	GO:0035107	appendage morphogenesis	8/268	0.0239446125079081	8
Bat	FL	VI	GO:0035108	limb morphogenesis	8/268	0.0239446125079081	8
Bat	FL	VI	GO:0060173	limb development	8/268	0.0457163616993131	8
Bat	FL	unassigned	GO:0060349	bone morphogenesis	19/1861	0.0118326960096186	19
Bat	FL	unassigned	GO:0060348	bone development	32/1861	0.0189726476416541	32
Bat	HL	I	GO:0060348	bone development	88/5386	5.66192351838906e-06	88
Bat	HL	I	GO:0060173	limb development	79/5386	7.62175701015085e-06	79
Bat	HL	I	GO:0030326	embryonic limb morphogenesis	55/5386	5.73833606804875e-05	55
Bat	HL	I	GO:0035113	embryonic appendage morphogenesis	55/5386	5.73833606804875e-05	55
Bat	HL	I	GO:0035107	appendage morphogenesis	64/5386	8.19591144956506e-05	64
Bat	HL	I	GO:0035108	limb morphogenesis	64/5386	8.19591144956506e-05	64
Bat	HL	I	GO:0060350	endochondral bone morphogenesis	29/5386	0.00289561193602135	29
Bat	HL	I	GO:0060349	bone morphogenesis	40/5386	0.00465936205691212	40
Bat	HL	II	GO:0060173	limb development	31/1499	0.000620073051063848	31
Bat	HL	II	GO:0035107	appendage morphogenesis	26/1499	0.00130383669602604	26
Bat	HL	II	GO:0035108	limb morphogenesis	26/1499	0.00130383669602604	26
Bat	HL	II	GO:0030326	embryonic limb morphogenesis	20/1499	0.00831851115576613	20
Bat	HL	II	GO:0035113	embryonic appendage morphogenesis	20/1499	0.00831851115576613	20
Bat	HL	II	GO:0060348	bone development	29/1499	0.00901334615332571	29
Bat	HL	II	GO:0060349	bone morphogenesis	17/1499	0.00972650680599194	17
Bat	HL	II	GO:0060350	endochondral bone morphogenesis	12/1499	0.0196653489453187	12
Bat	HL	IV	GO:0060173	limb development	16/273	7.5052081431856e-07	16
Bat	HL	IV	GO:0035107	appendage morphogenesis	13/273	1.19915644442991e-05	13
Bat	HL	IV	GO:0035108	limb morphogenesis	13/273	1.19915644442991e-05	13
Bat	HL	IV	GO:0060348	bone development	14/273	5.72371199591645e-05	14
Bat	HL	IV	GO:0030282	bone mineralization	10/273	0.000227904798640951	10
Bat	HL	IV	GO:0060349	bone morphogenesis	9/273	0.000255789002799964	9
Bat	HL	IV	GO:0030326	embryonic limb morphogenesis	9/273	0.0010513262715494	9
Bat	HL	IV	GO:0035113	embryonic appendage morphogenesis	9/273	0.0010513262715494	9
Bat	HL	IV	GO:0060350	endochondral bone morphogenesis	5/273	0.0194508980095388	5
Consensus	FL	I	GO:0060173	limb development	59/3785	4.85869204879515e-05	59
Consensus	FL	I	GO:0030326	embryonic limb morphogenesis	43/3785	7.55198840980912e-05	43
Consensus	FL	I	GO:0035113	embryonic appendage morphogenesis	43/3785	7.55198840980912e-05	43
Consensus	FL	I	GO:0035107	appendage morphogenesis	49/3785	0.000169534364845677	49
Consensus	FL	I	GO:0035108	limb morphogenesis	49/3785	0.000169534364845677	49
Consensus	FL	II	GO:0060348	bone development	49/2787	0.00129429753552546	49
Consensus	FL	II	GO:0060173	limb development	44/2787	0.00163588931953167	44
Consensus	FL	II	GO:0035107	appendage morphogenesis	35/2787	0.00806928686317103	35
Consensus	FL	II	GO:0035108	limb morphogenesis	35/2787	0.00806928686317103	35
Consensus	FL	II	GO:0030282	bone mineralization	27/2787	0.0334217437814233	27
Consensus	FL	II	GO:0060350	endochondral bone morphogenesis	16/2787	0.0472677370233497	16
Consensus	FL	III	GO:0060348	bone development	27/737	9.50116120420299e-07	27
Consensus	FL	III	GO:0060349	bone morphogenesis	14/737	0.000353887212496935	14
Consensus	FL	III	GO:0060173	limb development	19/737	0.000913303656097432	19
Consensus	FL	III	GO:0030282	bone mineralization	14/737	0.00210360622281494	14
Consensus	FL	III	GO:0035107	appendage morphogenesis	15/737	0.00497811732104422	15
Consensus	FL	III	GO:0035108	limb morphogenesis	15/737	0.00497811732104422	15
Consensus	FL	III	GO:0060350	endochondral bone morphogenesis	8/737	0.0163498774530244	8
Consensus	FL	III	GO:0030326	embryonic limb morphogenesis	11/737	0.0334262644009109	11
Consensus	FL	III	GO:0035113	embryonic appendage morphogenesis	11/737	0.0334262644009109	11
Consensus	FL	VI	GO:0060349	bone morphogenesis	8/378	0.020771906738008	8
Consensus	FL	VI	GO:0060348	bone development	12/378	0.0229897837390846	12
Consensus	FL	VI	GO:0060350	endochondral bone morphogenesis	6/378	0.0311481119770168	6
Consensus	FL	VIII	GO:0030326	embryonic limb morphogenesis	6/179	0.0333436893193665	6
Consensus	FL	VIII	GO:0035113	embryonic appendage morphogenesis	6/179	0.0333436893193665	6
Consensus	FL	VIII	GO:0060173	limb development	7/179	0.0389156318846239	7
Consensus	HL	I	GO:0030326	embryonic limb morphogenesis	65/5958	2.77416828260156e-07	65
Consensus	HL	I	GO:0035113	embryonic appendage morphogenesis	65/5958	2.77416828260156e-07	65
Consensus	HL	I	GO:0060173	limb development	88/5958	5.34897258106457e-07	88
Consensus	HL	I	GO:0035107	appendage morphogenesis	75/5958	6.17257609276235e-07	75
Consensus	HL	I	GO:0035108	limb morphogenesis	75/5958	6.17257609276235e-07	75
Consensus	HL	I	GO:0060348	bone development	77/5958	0.0204453866779121	77
Consensus	HL	I	GO:0060977	coronary vasculature morphogenesis	14/5958	0.033002778050884	14
Consensus	HL	I	GO:0060174	limb bud formation	6/5958	0.0494934001021621	6
Consensus	HL	II	GO:0060173	limb development	37/1601	3.77505465259281e-06	37
Consensus	HL	II	GO:0060348	bone development	40/1601	4.65387503292634e-06	40
Consensus	HL	II	GO:0035107	appendage morphogenesis	31/1601	1.68171947750511e-05	31
Consensus	HL	II	GO:0035108	limb morphogenesis	31/1601	1.68171947750511e-05	31
Consensus	HL	II	GO:0060349	bone morphogenesis	21/1601	0.000323334295693102	21
Consensus	HL	II	GO:0030326	embryonic limb morphogenesis	24/1601	0.000390420327748155	24
Consensus	HL	II	GO:0035113	embryonic appendage morphogenesis	24/1601	0.000390420327748155	24
Consensus	HL	II	GO:0060350	endochondral bone morphogenesis	14/1601	0.00306843513173553	14
Consensus	HL	II	GO:0030282	bone mineralization	18/1601	0.0282805903551507	18
Consensus	HL	II	GO:0060976	coronary vasculature development	12/1601	0.0296768257778258	12
Consensus	HL	IV	GO:0060173	limb development	11/236	0.000297580240755028	11
Consensus	HL	IV	GO:0030282	bone mineralization	8/236	0.00154578040934034	8
Consensus	HL	IV	GO:0060349	bone morphogenesis	7/236	0.00228516135298231	7
Consensus	HL	IV	GO:0060348	bone development	10/236	0.00260736903930906	10
Consensus	HL	IV	GO:0035107	appendage morphogenesis	7/236	0.0154583044548918	7
Consensus	HL	IV	GO:0035108	limb morphogenesis	7/236	0.0154583044548918	7
Consensus	HL	IV	GO:0030326	embryonic limb morphogenesis	6/236	0.0226036439277598	6
Consensus	HL	IV	GO:0035113	embryonic appendage morphogenesis	6/236	0.0226036439277598	6
Consensus	HL	IV	GO:0060350	endochondral bone morphogenesis	4/236	0.0390505224351529	4
Consensus	HL	V	GO:0060348	bone development	13/227	0.000332555540380391	13
Consensus	HL	V	GO:0035107	appendage morphogenesis	11/227	0.000332555540380391	11
Consensus	HL	V	GO:0035108	limb morphogenesis	11/227	0.000332555540380391	11
Consensus	HL	V	GO:0060173	limb development	12/227	0.000332555540380391	12
Consensus	HL	V	GO:0030326	embryonic limb morphogenesis	8/227	0.0052512157159564	8
Consensus	HL	V	GO:0035113	embryonic appendage morphogenesis	8/227	0.0052512157159564	8
Consensus	HL	V	GO:0060350	endochondral bone morphogenesis	6/227	0.00538749889014186	6
Consensus	HL	V	GO:0060349	bone morphogenesis	7/227	0.00634285769987548	7
Mouse	FL	I	GO:0060173	limb development	141/8002	2.88536270683913e-21	141
Mouse	FL	I	GO:0035107	appendage morphogenesis	116/8002	3.93356153630596e-18	116
Mouse	FL	I	GO:0035108	limb morphogenesis	116/8002	3.93356153630596e-18	116
Mouse	FL	I	GO:0030326	embryonic limb morphogenesis	96/8002	6.63157791834422e-16	96
Mouse	FL	I	GO:0035113	embryonic appendage morphogenesis	96/8002	6.63157791834422e-16	96
Mouse	FL	I	GO:0060348	bone development	140/8002	3.71057305521471e-14	140
Mouse	FL	I	GO:0060349	bone morphogenesis	71/8002	6.25599018892e-10	71
Mouse	FL	I	GO:0060350	endochondral bone morphogenesis	48/8002	5.17556846971992e-08	48
Mouse	FL	I	GO:0030282	bone mineralization	72/8002	1.50282070194682e-05	72
Mouse	FL	I	GO:0060976	coronary vasculature development	40/8002	0.0015754473255074	40
Mouse	FL	I	GO:0060977	coronary vasculature morphogenesis	16/8002	0.0404232568789978	16
Mouse	HL	I	GO:0030326	embryonic limb morphogenesis	82/7932	5.23333465646665e-09	82
Mouse	HL	I	GO:0035113	embryonic appendage morphogenesis	82/7932	5.23333465646665e-09	82
Mouse	HL	I	GO:0060173	limb development	111/7932	2.79758838504464e-08	111
Mouse	HL	I	GO:0035107	appendage morphogenesis	93/7932	9.08931390583318e-08	93
Mouse	HL	I	GO:0035108	limb morphogenesis	93/7932	9.08931390583318e-08	93
Mouse	HL	I	GO:0060348	bone development	103/7932	0.00231959398557551	103
Mouse	HL	I	GO:0060977	coronary vasculature morphogenesis	17/7932	0.0210394941450272	17
Mouse	HL	II	GO:0060348	bone development	22/657	8.88603484105513e-05	22
Mouse	HL	II	GO:0060173	limb development	19/657	0.000410907377474074	19
Mouse	HL	II	GO:0030282	bone mineralization	14/657	0.00135252297717589	14
Mouse	HL	II	GO:0035107	appendage morphogenesis	15/657	0.0028680571760315	15
Mouse	HL	II	GO:0035108	limb morphogenesis	15/657	0.0028680571760315	15
Mouse	HL	II	GO:0030326	embryonic limb morphogenesis	13/657	0.00380605341516709	13
Mouse	HL	II	GO:0035113	embryonic appendage morphogenesis	13/657	0.00380605341516709	13
Mouse	HL	II	GO:0060349	bone morphogenesis	11/657	0.00590823919889148	11
Mouse	HL	II	GO:0060350	endochondral bone morphogenesis	7/657	0.0319763486769351	7
Mouse	HL	III	GO:0060173	limb development	20/458	8.63857309396955e-07	20
Mouse	HL	III	GO:0035107	appendage morphogenesis	17/458	3.96104276048294e-06	17
Mouse	HL	III	GO:0035108	limb morphogenesis	17/458	3.96104276048294e-06	17
Mouse	HL	III	GO:0030282	bone mineralization	14/458	2.88603779974135e-05	14
Mouse	HL	III	GO:0060348	bone development	17/458	0.000167302535655196	17
Mouse	HL	III	GO:0060349	bone morphogenesis	9/458	0.00416058199898768	9
Mouse	HL	III	GO:0030326	embryonic limb morphogenesis	10/458	0.00489988848757864	10
Mouse	HL	III	GO:0035113	embryonic appendage morphogenesis	10/458	0.00489988848757864	10
Mouse	HL	III	GO:0060350	endochondral bone morphogenesis	7/458	0.00563278712099346	7
Mouse	HL	IV	GO:0060350	endochondral bone morphogenesis	6/152	0.00240456429750068	6
Mouse	HL	IV	GO:0060349	bone morphogenesis	7/152	0.00240456429750068	7
Mouse	HL	IV	GO:0060348	bone development	9/152	0.00580983450842289	9
Mouse	HL	VI	GO:0060350	endochondral bone morphogenesis	4/94	0.0390102747937498	4
Opossum	FL	I	GO:0060173	limb development	145/8985	1.58377224922213e-18	145
Opossum	FL	I	GO:0060348	bone development	157/8985	5.77581235064815e-17	157
Opossum	FL	I	GO:0035107	appendage morphogenesis	119/8985	1.16042840196988e-15	119
Opossum	FL	I	GO:0035108	limb morphogenesis	119/8985	1.16042840196988e-15	119
Opossum	FL	I	GO:0030326	embryonic limb morphogenesis	98/8985	1.29765751097295e-13	98
Opossum	FL	I	GO:0035113	embryonic appendage morphogenesis	98/8985	1.29765751097295e-13	98
Opossum	FL	I	GO:0060349	bone morphogenesis	74/8985	5.561610823972e-09	74
Opossum	FL	I	GO:0060350	endochondral bone morphogenesis	51/8985	6.36315767684392e-08	51
Opossum	FL	I	GO:0030282	bone mineralization	80/8985	3.51394115033562e-06	80
Opossum	FL	I	GO:0060976	coronary vasculature development	44/8985	0.00103757180106836	44
Opossum	FL	I	GO:0060977	coronary vasculature morphogenesis	19/8985	0.0107148931236621	19
Opossum	HL	I	GO:0035107	appendage morphogenesis	78/4088	8.35746910173009e-16	78
Opossum	HL	I	GO:0035108	limb morphogenesis	78/4088	8.35746910173009e-16	78
Opossum	HL	I	GO:0060173	limb development	87/4088	8.81010200648052e-15	87
Opossum	HL	I	GO:0030326	embryonic limb morphogenesis	64/4088	2.14230534343638e-13	64
Opossum	HL	I	GO:0035113	embryonic appendage morphogenesis	64/4088	2.14230534343638e-13	64
Opossum	HL	I	GO:0060976	coronary vasculature development	24/4088	0.00791665675762949	24
Opossum	HL	I	GO:0060348	bone development	58/4088	0.0112220264025719	58
Opossum	HL	I	GO:0060977	coronary vasculature morphogenesis	12/4088	0.0129724851558235	12
Opossum	HL	I	GO:0030282	bone mineralization	36/4088	0.0167866673376436	36
Opossum	HL	I	GO:0060174	limb bud formation	5/4088	0.0450672302944065	5
Opossum	HL	II	GO:0060348	bone development	59/3727	0.00163829734138171	59
Opossum	HL	II	GO:0060349	bone morphogenesis	29/3727	0.0163598440007714	29
Opossum	HL	II	GO:0060173	limb development	47/3727	0.0271620099611801	47
Opossum	HL	II	GO:0030326	embryonic limb morphogenesis	33/3727	0.0354456646992844	33
Opossum	HL	II	GO:0035113	embryonic appendage morphogenesis	33/3727	0.0354456646992844	33
Opossum	HL	III	GO:0060348	bone development	32/1368	0.00041498109878312	32
Opossum	HL	III	GO:0060349	bone morphogenesis	14/1368	0.0398227778505521	14
Opossum	HL	III	GO:0030282	bone mineralization	16/1368	0.0453174457495267	16
Opossum	HL	IV	GO:0060348	bone development	7/197	0.0452826079956383	7
