## Supplementary Table 5 for "Gene co-expression networks reveal differential developmental modularity in Mammalian limbs"

species	network	module	category	overlap	genes_in_module	genes_in_category	fold_enrichment	p_value	p_adj_within	p_adj_global	is_significant	genes
Bat	FL	III	Chondrogenesis	10	604	60	2.9144591611479	0.00195479401422916	0.0879657306403123	0.106107151478438	FALSE	bmp2, bmp3, dlx3, fgfr2, gdf5, ihh, nog, rarg, runx2, wnt4
Bat	FL	VI	Chondrogenesis	6	280	60	3.77214285714286	0.00496167778047259	0.111637750060633	0.160427581568614	FALSE	bmp1, fgf18, fgfr3, pth1r, wnt5a, wnt9a
Bat	FL	II	AP_patterning	6	902	26	2.7022002387856	0.0199172565027801	0.149379423770851	0.28979608211545	FALSE	gli1, hand2, hes1, hoxa10, shh, tbx3
Bat	FL	II	Interdigit_apoptosis	6	902	25	2.81028824833703	0.0164792163739311	0.149379423770851	0.281589290696558	FALSE	bax, bcl2, casp3, fgf4, gdf11, smad1
Bat	FL	II	PD_patterning	5	902	19	3.08145641265025	0.0189937404552424	0.149379423770851	0.28979608211545	FALSE	hoxa10, hoxa11, hoxa9, hoxd10, hoxd11
Bat	FL	III	AER_signaling	6	604	37	2.83568999463039	0.0174178942698902	0.149379423770851	0.281589290696558	FALSE	bmp2, dlx3, fgfr2, hoxc12, hoxc13, wnt11
Bat	FL	II	Chondrogenesis	10	902	60	1.95158906134516	0.029476240731518	0.18949011898833	0.322169382805877	FALSE	fgfr1, gli1, hes1, hoxa11, hoxd10, smad1, smad4, sox11, sox4, sox8
Bat	FL	V	PD_patterning	3	411	19	4.05762581636573	0.0356685156248216	0.200635400389622	0.335456254087989	FALSE	hoxa13, hoxc10, runx1t1
Bat	FL	III	AP_patterning	4	604	26	2.69026999490576	0.0582031908858389	0.261914358986275	0.411663237278467	FALSE	hhip, hoxd12, hoxd13, pax9
Bat	FL	V	Limb_initiation	2	411	10	5.13965936739659	0.0552783018074831	0.261914358986275	0.40214964564944	FALSE	tbx5, wnt3a
Bat	FL	VI	PD_patterning	2	280	19	3.97067669172932	0.0891059101074891	0.364524177712455	0.466463954973662	FALSE	hand1, wnt5a
Bat	FL	II	Outgrowth_elongation	4	902	21	2.23038749868018	0.0985836711414868	0.367145567589017	0.477680490173333	FALSE	fgfr1, hand2, hoxd11, shh
Bat	FL	IV	Chondrogenesis	6	574	60	1.84006968641115	0.106064275081272	0.367145567589017	0.477680490173333	FALSE	ccne1, col11a1, fgf9, prrx2, smad6, smo
Bat	FL	III	Outgrowth_elongation	3	604	21	2.49810785241249	0.11526428062764	0.370492330588844	0.479170080894905	FALSE	fgf16, gdf5, runx2
Bat	FL	X	Limb_initiation	1	162	10	6.51975308641975	0.143272077857669	0.429816233573008	0.555895662087757	FALSE	pitx1
Bat	FL	IX	Limb_initiation	1	177	10	5.96723163841808	0.155554119660505	0.437495961545169	0.569303879424631	FALSE	pitx2
Bat	FL	III	Interdigit_apoptosis	3	604	25	2.09841059602649	0.169266123045492	0.448057384532184	0.57274932332835	FALSE	bmp2, gdf10, glis3
Bat	FL	II	AER_signaling	5	902	37	1.58236950919878	0.205087847729068	0.485734376200423	0.592344366086122	FALSE	en1, fgf4, sox14, tbx3, trp63
Bat	FL	XVI	Chondrogenesis	1	40	60	4.40083333333333	0.204114970051843	0.485734376200423	0.592344366086122	FALSE	bmpr1b
Bat	FL	V	AP_patterning	2	411	26	1.97679206438331	0.268586094324237	0.604318712229533	0.592344366086122	FALSE	hoxa13, ptch1
Bat	FL	III	PD_patterning	2	604	19	1.84071104914604	0.29689822142658	0.636210474485529	0.604126757355817	FALSE	hoxc11, hoxd13
Bat	FL	IV	Outgrowth_elongation	2	574	21	1.75244732039157	0.317454497024359	0.649338743913462	0.607449150336964	FALSE	fgf9, prrx2
Bat	FL	VIII	PD_patterning	1	239	19	2.32591940101299	0.352898304726042	0.690453204898777	0.627572790612191	FALSE	pbx4
Bat	FL	VIII	Outgrowth_elongation	1	239	21	2.10440326758318	0.381905514358389	0.71607283942198	0.63332678999988	FALSE	etv1
Bat	FL	III	Limb_initiation	1	604	10	1.74867549668874	0.445186159163837	0.741976931939729	0.685445356172892	FALSE	fgfr2
Bat	FL	V	Chondrogenesis	3	411	60	1.28491484184915	0.415130794332903	0.741976931939729	0.671128117504859	FALSE	hoxa13, igf1, pthlh
Bat	FL	VI	Outgrowth_elongation	1	280	21	1.79625850340136	0.431507540021724	0.741976931939729	0.674744001294349	FALSE	wnt5a
Bat	FL	VI	AP_patterning	1	280	26	1.45082417582418	0.503118491907927	0.808583290566311	0.746976944618402	FALSE	hand1
Bat	FL	V	Interdigit_apoptosis	1	411	25	1.02793187347932	0.629689202185974	0.859887331650863	0.8141198442468	FALSE	hoxa13
Bat	FL	V	Outgrowth_elongation	1	411	21	1.22372842080871	0.565823933705096	0.859887331650863	0.791734797446455	FALSE	igf1
Bat	FL	X	Chondrogenesis	1	162	60	1.08662551440329	0.605458607736362	0.859887331650863	0.80085661296037	FALSE	bmp6
Bat	FL	VI	AER_signaling	1	280	37	1.01949806949807	0.630584043210633	0.859887331650863	0.8141198442468	FALSE	wnt3
Bat	FL	I	AER_signaling	15	4310	37	0.993478397190694	0.575405485702797	0.859887331650863	0.791734797446455	FALSE	axin2, bmp4, bmpr1a, dlx2, dlx5, dlx6, etv5, grem1, hoxc5, hoxc8, msx1, msx2, notch2, sp6, wnt10b
Bat	FL	IV	PD_patterning	1	574	19	0.968457729690079	0.654450337041794	0.866184269614139	0.831637764537826	FALSE	fgf9
Bat	FL	V	AER_signaling	1	411	37	0.694548563161702	0.77032845178845	0.888840521294366	0.911242192969264	FALSE	fgf20
Bat	FL	VIII	Chondrogenesis	1	239	60	0.736541143654114	0.747713269373046	0.888840521294366	0.911242192969264	FALSE	gdf6
Bat	FL	I	Interdigit_apoptosis	9	4310	25	0.882208816705336	0.753412404829258	0.888840521294366	0.911242192969264	FALSE	bmp4, grem1, msx1, msx2, mycn, notch2, prrx1, smad5, twist1
Bat	FL	IV	AP_patterning	1	574	26	0.707719110158134	0.76650780336082	0.888840521294366	0.911242192969264	FALSE	smo
Bat	FL	IV	Interdigit_apoptosis	1	574	25	0.73602787456446	0.753055578040044	0.888840521294366	0.911242192969264	FALSE	smad6
Bat	FL	I	Limb_initiation	3	4310	10	0.735174013921114	0.845490198407265	0.951176473208173	0.964853520535349	FALSE	dlx1, meis1, pbx2
Bat	FL	I	AP_patterning	8	4310	26	0.754024629662681	0.894669144021745	0.95857408288044	0.986169397387605	FALSE	alx4, etv5, grem1, hoxb9, irx3, lhx2, meis1, pbx2
Bat	FL	IV	AER_signaling	1	574	37	0.497316131462473	0.873956578621399	0.95857408288044	0.981935769802421	FALSE	wnt6
Bat	FL	I	Outgrowth_elongation	6	4310	21	0.700165727543918	0.91649081941231	0.959118299384975	0.998872016662854	FALSE	etv5, grem1, lhx2, mycn, prrx1, twist1
Bat	FL	I	Chondrogenesis	13	4310	60	0.530959010054138	0.999487489015262	0.999487489015262	0.999649081551494	FALSE	bmp5, bmpr1a, cdk6, col2a1, dlx2, dlx5, dlx6, grem1, hoxd9, mycn, prrx1, smad5, sox13
Bat	FL	I	PD_patterning	4	4310	19	0.515911588716571	0.980631462863949	0.999487489015262	0.999649081551494	FALSE	hoxc9, hoxd9, meis1, pbx2
Bat	HL	IV	Chondrogenesis	7	281	58	4.53294882807706	0.000827972765039416	0.0314629650714978	0.0803133582088233	TRUE	bmp2, bmp3, gdf5, hoxa13, ihh, nog, pthlh
Bat	HL	VII	AER_signaling	4	154	38	7.21394395078606	0.00218777631914305	0.039967996704454	0.106107151478438	FALSE	dlx6, fgfr2, wnt10a, wnt10b
Bat	HL	IV	AER_signaling	5	281	38	4.94193669226447	0.00315536816087795	0.039967996704454	0.131173162116498	TRUE	bmp2, hoxc12, hoxc13, sp9, wnt11
Bat	HL	VI	PD_patterning	3	187	19	8.9113425274416	0.00430333940119472	0.0408817243113498	0.156533970718458	FALSE	hoxd10, hoxd9, meis1
Bat	HL	VII	Limb_initiation	2	154	10	13.7064935064935	0.00881537012184766	0.0669968129260422	0.20732685494167	FALSE	fgfr2, pitx1
Bat	HL	IV	AP_patterning	3	281	25	4.5070462633452	0.0278626876804092	0.176463688642591	0.322169382805877	FALSE	hoxa13, hoxd13, pax9
Bat	HL	VII	Chondrogenesis	3	154	58	3.54478280340349	0.0525143516101814	0.285077908740984	0.393201062014717	FALSE	dlx6, fgf18, fgfr2
Bat	HL	VI	Chondrogenesis	3	187	58	2.91923289692052	0.0832928369346856	0.379013095144694	0.46226775521375	FALSE	hoxd10, hoxd9, mycn
Bat	HL	IV	PD_patterning	2	281	19	3.95354935381158	0.0897662593763749	0.379013095144694	0.466463954973662	FALSE	hoxa13, hoxd13
Bat	HL	XI	Interdigit_apoptosis	1	58	26	6.99867374005305	0.133634767469479	0.44716521585168	0.532708456624909	FALSE	jag2
Bat	HL	X	Outgrowth_elongation	1	90	21	5.58412698412698	0.164745079524303	0.44716521585168	0.570588926962942	FALSE	wnt16
Bat	HL	VI	Limb_initiation	1	187	10	5.64385026737968	0.163768226442609	0.44716521585168	0.570588926962942	FALSE	meis1
Bat	HL	I	Interdigit_apoptosis	17	5577	26	1.2373484503662	0.138483127113196	0.44716521585168	0.544575540404596	FALSE	bax, bcl2, bmp4, casp3, dkk1, gdf10, gdf11, grem1, msx2, notch2, rdh10, smad1, smad5, smad6, tbx2, twist1, wnt5b
Bat	HL	IV	Interdigit_apoptosis	2	281	26	2.88913222009307	0.151492431303036	0.44716521585168	0.569303879424631	FALSE	bmp2, hoxa13
Bat	HL	II	AER_signaling	8	1549	38	1.43440589854235	0.184817326936619	0.44943048684625	0.592118943620866	FALSE	bmpr1a, dlx2, en1, etv5, hoxc8, msx1, sp6, trp63
Bat	HL	XI	AER_signaling	1	58	38	4.78856624319419	0.189233889198421	0.44943048684625	0.592118943620866	FALSE	jag2
Bat	HL	V	Limb_initiation	1	237	10	4.45316455696203	0.203252254225498	0.45432856826876	0.592344366086122	FALSE	wnt3a
Bat	HL	VIII	Outgrowth_elongation	1	142	21	3.53923541247485	0.247787658434497	0.523107278917271	0.592344366086122	FALSE	igf1
Bat	HL	II	AP_patterning	5	1549	25	1.36268560361524	0.30102536019448	0.588454942709579	0.604126757355817	FALSE	alx4, etv5, hoxb9, irx3, shh
Bat	HL	II	Chondrogenesis	10	1549	58	1.17472896863382	0.342899352632446	0.588454942709579	0.627570513308439	FALSE	bmp5, bmp6, bmpr1a, cdk6, col11a1, col2a1, dlx2, fgf9, gdf6, prrx1
Bat	HL	II	Outgrowth_elongation	4	1549	21	1.29779581296689	0.372211824011424	0.588454942709579	0.632492758823138	FALSE	etv5, fgf9, prrx1, shh
Bat	HL	V	AP_patterning	1	237	25	1.78126582278481	0.433598378838637	0.588454942709579	0.674744001294349	FALSE	ets1
Bat	HL	VIII	AER_signaling	1	142	38	1.95589325426242	0.402891609059208	0.588454942709579	0.658659877731626	FALSE	axin2
Bat	HL	X	Chondrogenesis	1	90	58	2.02183908045977	0.392298925617457	0.588454942709579	0.644966030252429	FALSE	wnt16
Bat	HL	VI	AP_patterning	1	187	25	2.25754010695187	0.360740499382882	0.588454942709579	0.627572790612191	FALSE	meis1
Bat	HL	VI	Interdigit_apoptosis	1	187	26	2.17071164129988	0.372094049256128	0.588454942709579	0.632492758823138	FALSE	mycn
Bat	HL	VI	Outgrowth_elongation	1	187	21	2.68754774637128	0.313247729185236	0.588454942709579	0.607449150336964	FALSE	mycn
Bat	HL	IV	Outgrowth_elongation	1	281	21	1.78851042196238	0.43291588611663	0.588454942709579	0.674744001294349	FALSE	gdf5
Bat	HL	VIII	Chondrogenesis	1	142	58	1.28144730451676	0.545159677729393	0.714347163921273	0.773860810825626	FALSE	igf1
Bat	HL	I	Chondrogenesis	30	5577	58	0.978835488119308	0.619755152215465	0.785023192806256	0.8141198442468	FALSE	bmp1, bmpr1b, dkk1, dlx3, dlx5, fgfr1, fgfr3, fgfrl1, gli1, grem1, hes1, hoxa11, prrx2, pth1r, rarg, runx2, smad1, smad4, smad5, smad6, smo, sox11, sox4, sox8, tbx15, tbx2, wnt4, wnt5a, wnt5b, wnt9a
Bat	HL	I	Outgrowth_elongation	10	5577	21	0.901150131919363	0.757843945099923	0.903462594628562	0.911242192969264	FALSE	bmpr2, fgfr1, grem1, hand2, hoxd11, lhx2, prrx2, runx2, twist1, wnt5a
Bat	HL	I	PD_patterning	9	5577	19	0.896407236488208	0.760810606002999	0.903462594628562	0.911242192969264	FALSE	hoxa10, hoxa11, hoxa9, hoxc11, hoxd11, pbx2, pbx4, rdh10, wnt5a
Bat	HL	III	Chondrogenesis	1	340	58	0.535192697768763	0.851099672130013	0.962863946522793	0.967460955429038	FALSE	sox13
Bat	HL	I	AP_patterning	11	5577	25	0.832662721893491	0.861509846888815	0.962863946522793	0.97170296683971	FALSE	dkk1, gli1, grem1, hand2, hes1, hoxa10, hoxd12, lhx2, pbx2, smo, tbx2
Bat	HL	II	Interdigit_apoptosis	2	1549	26	0.524109847544321	0.911977648125281	0.98414467800553	0.998872016662854	FALSE	msx1, prrx1
Bat	HL	II	PD_patterning	1	1549	19	0.358601474635588	0.951128690646187	0.98414467800553	0.999649081551494	FALSE	fgf9
Bat	HL	I	AER_signaling	14	5577	38	0.697205628379717	0.98414467800553	0.98414467800553	0.999649081551494	FALSE	bmp4, dkk1, dlx3, dlx5, fgfrl1, grem1, isl1, msx2, notch2, perp, sox14, wnt3, wnt5b, wnt6
Bat	HL	I	Limb_initiation	3	5577	10	0.567724583109198	0.962698155554487	0.98414467800553	0.999649081551494	FALSE	isl1, pbx2, rdh10
Consensus	FL	X	AER_signaling	3	112	37	7.64623552123552	0.00693969528653625	0.367803850186421	0.201945132838205	FALSE	hoxc5, hoxc8, sox14
Consensus	FL	VIII	AER_signaling	3	183	37	4.6796632698272	0.0258274675150534	0.398991946580471	0.322169382805877	FALSE	dlx2, msx1, sp6
Consensus	FL	VI	Chondrogenesis	6	388	60	2.72216494845361	0.0222851169429695	0.398991946580471	0.308808049066863	FALSE	fgfr4, gli2, igf1, pthlh, wnt16, wnt5a
Consensus	FL	VI	Outgrowth_elongation	3	388	21	3.88880706921944	0.0400494749271054	0.398991946580471	0.342776388346696	FALSE	igf1, wnt16, wnt5a
Consensus	FL	VI	PD_patterning	3	388	19	4.29815518176886	0.0307885745944582	0.398991946580471	0.322169382805877	FALSE	rdh10, runx1t1, wnt5a
Consensus	FL	XIII	Limb_initiation	1	57	10	18.5298245614035	0.0526970495483641	0.398991946580471	0.393201062014717	FALSE	wnt3a
Consensus	FL	XII	Chondrogenesis	2	61	60	5.77158469945355	0.0468914495476203	0.398991946580471	0.389868909095928	FALSE	pth1r, rarg
Consensus	FL	III	Chondrogenesis	8	772	60	1.82417962003454	0.0692473165063989	0.407789752759905	0.420965333324342	FALSE	bmp2, bmp3, fgf18, fgfr3, gdf5, nog, runx2, wnt9a
Consensus	FL	VIII	Interdigit_apoptosis	2	183	25	4.61726775956284	0.0690516496223711	0.407789752759905	0.420965333324342	FALSE	msx1, mycn
Consensus	FL	VII	AER_signaling	2	313	37	1.82402210517226	0.300234483474348	0.533969972951532	0.604126757355817	FALSE	fgf20, isl1
Consensus	FL	VII	Limb_initiation	1	313	10	3.37444089456869	0.259889174026377	0.533969972951532	0.592344366086122	FALSE	isl1
Consensus	FL	II	Chondrogenesis	19	2886	60	1.15891660891661	0.266022152311251	0.533969972951532	0.592344366086122	FALSE	bmp1, bmpr1b, ccne1, dlx5, fgfr1, fgfr2, fgfrl1, hes1, hoxa11, hoxa13, prrx2, smad6, smo, sox11, sox4, sox8, tbx15, tbx2, wnt5b
Consensus	FL	II	Interdigit_apoptosis	9	2886	25	1.3175051975052	0.222316892816729	0.533969972951532	0.592344366086122	FALSE	bax, bcl2, gdf11, hoxa13, msx2, notch2, smad6, tbx2, wnt5b
Consensus	FL	III	AER_signaling	4	772	37	1.47906455678476	0.284093092443641	0.533969972951532	0.594756042453954	FALSE	bmp2, hoxc12, hoxc13, wnt11
Consensus	FL	III	AP_patterning	4	772	26	2.1048226385014	0.117780439925439	0.533969972951532	0.482733915750744	FALSE	ets1, hoxd12, hoxd13, pax9
Consensus	FL	III	Interdigit_apoptosis	3	772	25	1.64176165803109	0.274684531181417	0.533969972951532	0.592488373248087	FALSE	bmp2, gdf10, glis3
Consensus	FL	III	Outgrowth_elongation	3	772	21	1.95447816432272	0.19511141189174	0.533969972951532	0.592344366086122	FALSE	fgf16, gdf5, runx2
Consensus	FL	IX	Limb_initiation	1	136	10	7.76617647058824	0.121601827736868	0.533969972951532	0.491474053769841	FALSE	pitx2
Consensus	FL	XV	Chondrogenesis	1	48	60	3.66736111111111	0.239717400927743	0.533969972951532	0.592344366086122	FALSE	ihh
Consensus	FL	VIII	Chondrogenesis	2	183	60	1.92386156648452	0.278937825206144	0.533969972951532	0.592488373248087	FALSE	dlx2, mycn
Consensus	FL	VIII	Limb_initiation	1	183	10	5.77158469945355	0.160422399013126	0.533969972951532	0.569303879424631	FALSE	dlx1
Consensus	FL	VIII	Outgrowth_elongation	1	183	21	2.74837366640645	0.307461571293075	0.533969972951532	0.607449150336964	FALSE	mycn
Consensus	FL	VIII	PD_patterning	1	183	19	3.03767615760713	0.282778157607512	0.533969972951532	0.594756042453954	FALSE	hoxc9
Consensus	FL	X	AP_patterning	1	112	26	3.62706043956044	0.242330419837299	0.533969972951532	0.592344366086122	FALSE	meis1
Consensus	FL	X	Limb_initiation	1	112	10	9.43035714285714	0.101161989841192	0.533969972951532	0.477680490173333	FALSE	meis1
Consensus	FL	X	PD_patterning	1	112	19	4.96334586466165	0.183498530188333	0.533969972951532	0.592118943620866	FALSE	meis1
Consensus	FL	VI	AP_patterning	2	388	26	2.09397303727201	0.247342787384134	0.533969972951532	0.592344366086122	FALSE	gli2, hhip
Consensus	FL	VI	Interdigit_apoptosis	2	388	25	2.17773195876289	0.233587560661006	0.533969972951532	0.592344366086122	FALSE	jag2, rdh10
Consensus	FL	VI	Limb_initiation	1	388	10	2.72216494845361	0.312322059650896	0.533969972951532	0.607449150336964	FALSE	rdh10
Consensus	FL	XIII	AER_signaling	1	57	37	5.00806069227122	0.181729059705016	0.533969972951532	0.592118943620866	FALSE	dlx3
Consensus	FL	XIII	Chondrogenesis	1	57	60	3.08830409356725	0.277900209291963	0.533969972951532	0.592488373248087	FALSE	dlx3
Consensus	FL	III	PD_patterning	2	772	19	1.44014180529043	0.409450024991728	0.678151603892549	0.665642219399959	FALSE	hoxc11, hoxd13
Consensus	FL	II	AER_signaling	11	2886	37	1.08802981775955	0.432008750826271	0.693832236175527	0.674744001294349	FALSE	dlx5, en1, fgfr2, fgfrl1, msx2, notch2, perp, tbx3, wnt10a, wnt3, wnt5b
Consensus	FL	VII	AP_patterning	1	313	26	1.29786188252642	0.543006740280651	0.77782046580742	0.773860810825626	FALSE	gli1
Consensus	FL	VII	Chondrogenesis	2	313	60	1.1248136315229	0.53477512032539	0.77782046580742	0.773860810825626	FALSE	gli1, smad9
Consensus	FL	II	Limb_initiation	3	2886	10	1.097920997921	0.542944367257518	0.77782046580742	0.773860810825626	FALSE	fgfr2, pitx1, tbx5
Consensus	FL	II	Outgrowth_elongation	6	2886	21	1.04563904563905	0.531349258581657	0.77782046580742	0.773113171236311	FALSE	bmpr2, fgfr1, hand2, hoxd11, prrx2, twist2
Consensus	FL	II	AP_patterning	7	2886	26	0.985313716082947	0.592359092436018	0.826185049976551	0.794361732252909	FALSE	hand2, hes1, hoxa13, ptch1, smo, tbx2, tbx3
Consensus	FL	IV	Chondrogenesis	4	757	60	0.930162923822105	0.632271769071398	0.859241122071388	0.8141198442468	FALSE	bmp5, bmp6, col11a1, gdf6
Consensus	FL	V	AER_signaling	1	439	37	0.650249338176445	0.792678982858267	0.906584840769914	0.922678336047023	FALSE	sp9
Consensus	FL	VI	AER_signaling	1	388	37	0.735720256338813	0.750230576349	0.906584840769914	0.911242192969264	FALSE	jag2
Consensus	FL	I	AP_patterning	8	3907	26	0.83180090960997	0.803952594645018	0.906584840769914	0.932072530046614	FALSE	alx4, etv5, grem1, hoxa10, irx3, lhx2, pbx2, shh
Consensus	FL	I	Interdigit_apoptosis	8	3907	25	0.865072945994369	0.762633305573432	0.906584840769914	0.911242192969264	FALSE	bmp4, casp3, fgf4, grem1, prrx1, smad1, smad5, twist1
Consensus	FL	I	Outgrowth_elongation	7	3907	21	0.901117652077468	0.711714147715253	0.906584840769914	0.888879042854672	FALSE	etv5, fgf9, grem1, lhx2, prrx1, shh, twist1
Consensus	FL	I	PD_patterning	6	3907	19	0.853690407231285	0.762677381610862	0.906584840769914	0.911242192969264	FALSE	fgf9, hoxa10, hoxa9, hoxd10, hoxd9, pbx2
Consensus	FL	IV	Outgrowth_elongation	1	757	21	0.66440208844436	0.790558580552841	0.906584840769914	0.922678336047023	FALSE	etv1
Consensus	FL	IV	PD_patterning	1	757	19	0.734339150385872	0.756900676917205	0.906584840769914	0.911242192969264	FALSE	pbx4
Consensus	FL	IV	AP_patterning	1	757	26	0.536632456051214	0.855720762223708	0.944858341622011	0.968928956447857	FALSE	hoxb9
Consensus	FL	II	PD_patterning	3	2886	19	0.577853156800525	0.925053329719518	0.992680696958729	0.999444593178303	FALSE	hoxa11, hoxa13, hoxd11
Consensus	FL	IV	AER_signaling	1	757	37	0.377093077225178	0.936491223545971	0.992680696958729	0.999649081551494	FALSE	trp63
Consensus	FL	I	AER_signaling	8	3907	37	0.584508747293493	0.985653819857824	0.996521071987742	0.999649081551494	FALSE	axin2, bmp4, bmpr1a, dlx6, etv5, fgf4, grem1, wnt10b
Consensus	FL	I	Chondrogenesis	13	3907	60	0.585726473850354	0.996521071987742	0.996521071987742	0.999649081551494	FALSE	bmpr1a, cdk6, col2a1, dlx6, fgf9, grem1, hoxd10, hoxd9, prrx1, smad1, smad4, smad5, sox13
Consensus	FL	I	Limb_initiation	1	3907	10	0.27033529562324	0.990161433335503	0.996521071987742	0.999649081551494	FALSE	pbx2
Consensus	HL	V	AP_patterning	6	235	25	10.7785531914894	1.41988799422419e-05	0.000667347357285368	0.00413187406319239	TRUE	hhip, hoxa13, hoxd12, hoxd13, pax9, ptch1
Consensus	HL	II	Chondrogenesis	16	1666	58	1.74756799271433	0.0153080500783139	0.179869588420188	0.281589290696558	FALSE	bmp1, col11a1, col2a1, dlx5, fgf9, fgfr1, fgfr3, gli1, igf1, prrx1, rarg, smad5, smo, sox4, tbx15, tbx2
Consensus	HL	V	PD_patterning	3	235	19	7.09115341545353	0.00811364742361476	0.179869588420188	0.20732685494167	FALSE	hoxa13, hoxd13, wnt5a
Consensus	HL	IV	Chondrogenesis	5	250	58	3.63931034482759	0.0118298204952507	0.179869588420188	0.245891268865569	FALSE	bmp3, gdf5, nog, pthlh, wnt9a
Consensus	HL	V	Chondrogenesis	4	235	58	3.09728539985326	0.0398919453470291	0.374984286262074	0.342776388346696	FALSE	bmp2, fgf18, hoxa13, wnt5a
Consensus	HL	V	AER_signaling	3	235	38	3.54557670772676	0.0519539075377259	0.406972275712186	0.393201062014717	FALSE	bmp2, hoxc12, sp9
Consensus	HL	XVII	Limb_initiation	1	66	10	15.9909090909091	0.0608299628968182	0.408429750878636	0.411663237278467	FALSE	pitx2
Consensus	HL	II	Outgrowth_elongation	6	1666	21	1.80998113531127	0.100531323058876	0.443619080650664	0.477680490173333	FALSE	bmpr2, fgf9, fgfr1, hand2, igf1, prrx1
Consensus	HL	XIV	Chondrogenesis	2	96	58	3.79094827586207	0.0975862562435122	0.443619080650664	0.477680490173333	FALSE	dkk1, ihh
Consensus	HL	V	Interdigit_apoptosis	2	235	26	3.45466448445172	0.113264446123574	0.443619080650664	0.477680490173333	FALSE	bmp2, hoxa13
Consensus	HL	XVII	PD_patterning	1	66	19	8.41626794258373	0.112451988568163	0.443619080650664	0.477680490173333	FALSE	runx1t1
Consensus	HL	IV	Outgrowth_elongation	2	250	21	4.02057142857143	0.0874109386182292	0.443619080650664	0.466463954973662	FALSE	fgf16, gdf5
Consensus	HL	III	AER_signaling	3	472	38	1.76527653880464	0.2405738063246	0.541404113567164	0.592344366086122	FALSE	dlx6, fgfrl1, wnt10b
Consensus	HL	III	Chondrogenesis	4	472	58	1.54208065458796	0.26030924895758	0.541404113567164	0.592344366086122	FALSE	bmpr1b, dlx6, fgfrl1, pth1r
Consensus	HL	XIV	AP_patterning	1	96	25	4.3975	0.204435869984474	0.541404113567164	0.592344366086122	FALSE	dkk1
Consensus	HL	XIV	Interdigit_apoptosis	1	96	26	4.22836538461539	0.211689565157946	0.541404113567164	0.592344366086122	FALSE	dkk1
Consensus	HL	VIII	AP_patterning	1	129	25	3.27255813953488	0.264942438554144	0.541404113567164	0.592344366086122	FALSE	hand1
Consensus	HL	VIII	PD_patterning	1	129	19	4.30599755201958	0.208532059092211	0.541404113567164	0.592344366086122	FALSE	hand1
Consensus	HL	X	AP_patterning	1	124	25	3.40451612903226	0.256067606931626	0.541404113567164	0.592344366086122	FALSE	tbx3
Consensus	HL	X	Outgrowth_elongation	1	124	21	4.05299539170507	0.21997464470958	0.541404113567164	0.592344366086122	FALSE	etv1
Consensus	HL	VI	Limb_initiation	1	232	10	4.54913793103448	0.199380795238642	0.541404113567164	0.592344366086122	FALSE	isl1
Consensus	HL	XIII	Interdigit_apoptosis	1	108	26	3.75854700854701	0.234900831392777	0.541404113567164	0.592344366086122	FALSE	jag2
Consensus	HL	IV	AER_signaling	2	250	38	2.22189473684211	0.227023074910259	0.541404113567164	0.592344366086122	FALSE	hoxc13, wnt11
Consensus	HL	VII	Interdigit_apoptosis	1	131	26	3.09864944216089	0.277565482657154	0.54356573687026	0.592488373248087	FALSE	fgf4
Consensus	HL	XIV	AER_signaling	1	96	38	2.89309210526316	0.293792008277227	0.552328975561187	0.604126757355817	FALSE	dkk1
Consensus	HL	III	Interdigit_apoptosis	2	472	26	1.72001303780965	0.325249257402066	0.566174633255449	0.610629250993557	FALSE	bcl2, gdf10
Consensus	HL	XIII	AER_signaling	1	108	38	2.57163742690058	0.323992362044927	0.566174633255449	0.610629250993557	FALSE	jag2
Consensus	HL	VII	AER_signaling	1	131	38	2.12012856568903	0.378401194478466	0.573705036789932	0.632843376972607	FALSE	fgf4
Consensus	HL	V	Outgrowth_elongation	1	235	21	2.13860182370821	0.377077639683178	0.573705036789932	0.632843376972607	FALSE	wnt5a
Consensus	HL	VIII	AER_signaling	1	129	38	2.15299877600979	0.373844517242542	0.573705036789932	0.632492758823138	FALSE	fgf20
Consensus	HL	X	AER_signaling	1	124	38	2.23981324278438	0.362310064683327	0.573705036789932	0.627572790612191	FALSE	tbx3
Consensus	HL	I	PD_patterning	12	6149	19	1.08402735575318	0.425912864578846	0.62555951985018	0.674744001294349	FALSE	hoxa10, hoxa11, hoxa9, hoxc10, hoxc9, hoxd10, hoxd11, hoxd9, meis1, pbx2, pbx4, rdh10
Consensus	HL	IV	Interdigit_apoptosis	1	250	26	1.62369230769231	0.464224615107158	0.661168391213224	0.707274151812476	FALSE	glis3
Consensus	HL	II	Limb_initiation	2	1666	10	1.26698679471789	0.484341633881888	0.669531082130845	0.722786745946818	FALSE	pitx1, wnt3a
Consensus	HL	VII	Chondrogenesis	1	131	58	1.38904974993419	0.516351844752627	0.674126019538152	0.758880741530376	FALSE	ccne1
Consensus	HL	VIII	Chondrogenesis	1	129	58	1.41058540497193	0.510924734998439	0.674126019538152	0.754716232916476	FALSE	bmp6
Consensus	HL	II	AP_patterning	4	1666	25	1.01358943577431	0.572397074459802	0.69206994262269	0.791734797446455	FALSE	gli1, hand2, smo, tbx2
Consensus	HL	VI	AER_signaling	1	232	38	1.19714156079855	0.57093281139491	0.69206994262269	0.791734797446455	FALSE	isl1
Consensus	HL	I	AER_signaling	22	6149	38	0.99369174277375	0.586696448446724	0.69206994262269	0.794361732252909	FALSE	axin2, bmp4, bmp7, bmpr1a, dlx2, dlx3, en1, etv5, fgfr2, grem1, hoxc5, hoxc8, msx1, msx2, perp, sox14, sp6, trp63, wnt10a, wnt3, wnt5b, wnt6
Consensus	HL	I	Limb_initiation	6	6149	10	1.02982598796552	0.588995695849098	0.69206994262269	0.794361732252909	FALSE	dlx1, fgfr2, meis1, pbx2, rdh10, tbx5
Consensus	HL	II	Interdigit_apoptosis	4	1666	26	0.974605226706067	0.605040468025364	0.693582975541271	0.80085661296037	FALSE	notch2, prrx1, smad5, tbx2
Consensus	HL	I	Interdigit_apoptosis	14	6149	26	0.924202809712649	0.745820722834122	0.834608904123899	0.911242192969264	FALSE	bax, bmp4, bmp7, casp3, gdf11, grem1, msx1, msx2, mycn, rdh10, smad1, smad6, twist1, wnt5b
Consensus	HL	I	Outgrowth_elongation	11	6149	21	0.899054433938155	0.780057722176508	0.852621231216183	0.919015373090541	FALSE	etv5, grem1, hoxd11, lhx2, mycn, prrx2, runx2, shh, twist1, twist2, wnt16
Consensus	HL	II	PD_patterning	2	1666	19	0.666835155114678	0.82589141086151	0.882202188874795	0.949938342137152	FALSE	fgf9, hoxc11
Consensus	HL	I	AP_patterning	12	6149	25	0.823860790372418	0.892709591287517	0.932385573122517	0.986169397387605	FALSE	alx4, ets1, etv5, grem1, hes1, hoxa10, hoxb9, irx3, lhx2, meis1, pbx2, shh
Consensus	HL	II	AER_signaling	2	1666	38	0.333417577557339	0.988235702922365	0.993093867226924	0.999649081551494	FALSE	dlx5, notch2
Consensus	HL	I	Chondrogenesis	25	6149	58	0.739817520090175	0.993093867226924	0.993093867226924	0.999649081551494	FALSE	bmp5, bmpr1a, cdk6, dlx2, dlx3, fgfr2, gdf6, grem1, hes1, hoxa11, hoxd10, hoxd9, mycn, prrx2, runx2, smad1, smad4, smad6, smad9, sox11, sox13, sox8, wnt16, wnt4, wnt5b
Mouse	FL	VII	Limb_initiation	1	80	10	13.2025	0.0732431779925274	0.358081043190169	0.425660063596157	FALSE	pitx1
Mouse	FL	V	AER_signaling	2	122	37	4.6796632698272	0.0678197147404492	0.358081043190169	0.420965333324342	FALSE	hoxc8, sox14
Mouse	FL	I	Chondrogenesis	52	8279	60	1.10565688287635	0.0746002173312852	0.358081043190169	0.425660063596157	FALSE	bmp1, bmp2, bmp3, bmp5, bmp6, bmpr1a, bmpr1b, ccne1, cdk6, col11a1, col2a1, dkk1, dlx2, dlx3, dlx5, dlx6, fgf18, fgf9, fgfr1, fgfr2, fgfr3, fgfr4, fgfrl1, gdf6, gli1, gli2, grem1, hes1, hoxa11, hoxa13, hoxd10, hoxd9, igf1, mycn, prrx1, rarg, runx2, smad1, smad4, smad5, smad6, smad9, smo, sox11, sox13, sox4, sox8, tbx15, wnt16, wnt5a, wnt5b, wnt9a
Mouse	FL	I	Interdigit_apoptosis	23	8279	25	1.17369730643798	0.0694375807545307	0.358081043190169	0.420965333324342	FALSE	bcl2, bmp2, bmp4, casp3, dkk1, fgf4, gdf10, gdf11, glis3, grem1, hoxa13, jag2, msx1, msx2, mycn, notch2, prrx1, rdh10, smad1, smad5, smad6, twist1, wnt5b
Mouse	FL	IV	Chondrogenesis	3	132	60	4.00075757575758	0.0389697329274322	0.358081043190169	0.342776388346696	FALSE	gdf5, nog, pthlh
Mouse	FL	V	Limb_initiation	1	122	10	8.65737704918033	0.109730040052976	0.438920160211905	0.477680490173333	FALSE	meis1
Mouse	FL	VII	AER_signaling	1	80	37	3.56824324324324	0.245574739385538	0.481808871700719	0.592344366086122	FALSE	hoxc12
Mouse	FL	V	AP_patterning	1	122	26	3.3297604035309	0.260979805504556	0.481808871700719	0.592344366086122	FALSE	meis1
Mouse	FL	V	PD_patterning	1	122	19	4.5565142364107	0.198229428203095	0.481808871700719	0.592344366086122	FALSE	meis1
Mouse	FL	VI	AP_patterning	1	97	26	4.18794607454401	0.213505408627637	0.481808871700719	0.592344366086122	FALSE	pax9
Mouse	FL	I	AER_signaling	32	8279	37	1.10335821991819	0.158434253600694	0.481808871700719	0.569303879424631	FALSE	axin2, bmp2, bmp4, bmpr1a, dkk1, dlx2, dlx3, dlx5, dlx6, en1, etv5, fgf20, fgf4, fgfr2, fgfrl1, grem1, hoxc13, isl1, jag2, msx1, msx2, notch2, perp, sp6, tbx3, trp63, wnt10a, wnt10b, wnt11, wnt3, wnt5b, wnt6
Mouse	FL	I	PD_patterning	17	8279	19	1.14146763211931	0.187973773587488	0.481808871700719	0.592118943620866	FALSE	fgf9, hand1, hoxa10, hoxa11, hoxa13, hoxa9, hoxc10, hoxc11, hoxc9, hoxd10, hoxd11, hoxd13, hoxd9, pbx2, rdh10, runx1t1, wnt5a
Mouse	FL	IV	Outgrowth_elongation	1	132	21	3.81024531024531	0.232299847916306	0.481808871700719	0.592344366086122	FALSE	gdf5
Mouse	FL	VI	AER_signaling	1	97	37	2.94288102535525	0.289622574078236	0.496495841276976	0.602001207548333	FALSE	sp9
Mouse	FL	III	AP_patterning	1	171	26	2.37561853351327	0.346161562392527	0.553858499828044	0.627572790612191	FALSE	hoxb9
Mouse	FL	VI	Chondrogenesis	1	97	60	1.81477663230241	0.426006441074549	0.639009661611823	0.674744001294349	FALSE	ihh
Mouse	FL	II	Outgrowth_elongation	2	1177	21	0.854634462111098	0.696343025387906	0.849022836440587	0.877211343670479	FALSE	prrx2, twist2
Mouse	FL	I	AP_patterning	20	8279	26	0.981352262908006	0.675872252397589	0.849022836440587	0.855125328033471	FALSE	alx4, dkk1, ets1, etv5, gli1, gli2, grem1, hand1, hand2, hes1, hhip, hoxa10, hoxa13, hoxd12, hoxd13, lhx2, pbx2, ptch1, smo, tbx3
Mouse	FL	I	Limb_initiation	8	8279	10	1.02060635342433	0.628660573171339	0.849022836440587	0.8141198442468	FALSE	dlx1, fgfr2, isl1, pbx2, pitx2, rdh10, tbx5, wnt3a
Mouse	FL	I	Outgrowth_elongation	16	8279	21	0.972006050880311	0.707519030367156	0.849022836440587	0.887448438951907	FALSE	bmpr2, etv1, etv5, fgf9, fgfr1, grem1, hand2, hoxd11, igf1, lhx2, mycn, prrx1, runx2, twist1, wnt16, wnt5a
Mouse	FL	II	Interdigit_apoptosis	2	1177	25	0.717892948173322	0.784718849490666	0.896821542275047	0.920778972587838	FALSE	bax, tbx2
Mouse	FL	II	Chondrogenesis	4	1177	60	0.598244123477768	0.913964766271132	0.95370236480466	0.998872016662854	FALSE	prrx2, pth1r, tbx2, wnt4
Mouse	FL	II	PD_patterning	1	1177	19	0.472297992219291	0.894271698944334	0.95370236480466	0.986169397387605	FALSE	pbx4
Mouse	FL	II	AP_patterning	1	1177	26	0.345140840467943	0.953845704472412	0.953845704472412	0.999649081551494	FALSE	tbx2
Mouse	HL	III	Chondrogenesis	9	479	58	3.41897631560003	0.00110962891801076	0.0343984964583337	0.0807255037852831	TRUE	bmp2, bmp3, bmpr1b, fgf18, fgf9, gdf5, nog, pthlh, wnt5a
Mouse	HL	II	Outgrowth_elongation	5	678	21	3.7062789717657	0.00926202444756599	0.143561378937273	0.20732685494167	FALSE	bmpr2, fgf16, hand2, igf1, prrx1
Mouse	HL	VI	Chondrogenesis	3	98	58	5.57037297677692	0.0165711897020558	0.171235626921243	0.281589290696558	FALSE	bmp1, col2a1, runx2
Mouse	HL	II	Chondrogenesis	8	678	58	2.14708574916082	0.0309991158713558	0.192194518402406	0.322169382805877	FALSE	col11a1, fgfr3, hoxa13, igf1, prrx1, rarg, sox4, wnt9a
Mouse	HL	III	AER_signaling	5	479	38	2.89913196352049	0.0275218981527329	0.192194518402406	0.322169382805877	FALSE	bmp2, hoxc12, hoxc13, sp9, wnt11
Mouse	HL	VII	Limb_initiation	1	65	10	16.2369230769231	0.0599337227621651	0.251114032638555	0.411663237278467	FALSE	tbx5
Mouse	HL	II	AP_patterning	4	678	25	2.49061946902655	0.0729040739918387	0.251114032638555	0.425660063596157	FALSE	hand2, hoxa10, hoxa13, ptch1
Mouse	HL	III	Outgrowth_elongation	3	479	21	3.14762898896511	0.0673614508487622	0.251114032638555	0.420965333324342	FALSE	fgf9, gdf5, wnt5a
Mouse	HL	III	PD_patterning	3	479	19	3.47895835622459	0.0524294747568871	0.251114032638555	0.393201062014717	FALSE	fgf9, hoxd13, wnt5a
Mouse	HL	III	AP_patterning	3	479	25	2.64400835073069	0.102182235297133	0.288850517274758	0.477680490173333	FALSE	hoxd12, hoxd13, pax9
Mouse	HL	III	Interdigit_apoptosis	3	479	26	2.54231572185643	0.111813103461197	0.288850517274758	0.477680490173333	FALSE	bcl2, bmp2, gdf10
Mouse	HL	IX	PD_patterning	1	61	19	9.10612597066437	0.104371050674051	0.288850517274758	0.477680490173333	FALSE	runx1t1
Mouse	HL	VIII	Interdigit_apoptosis	1	64	26	6.34254807692308	0.146434935276048	0.349190999504421	0.56069166007013	FALSE	smad5
Mouse	HL	VI	Outgrowth_elongation	1	98	21	5.12827988338192	0.178065744237015	0.394288433667676	0.592118943620866	FALSE	runx2
Mouse	HL	II	Interdigit_apoptosis	3	678	26	1.79611980939415	0.231780481468594	0.479012995035094	0.592344366086122	FALSE	hoxa13, notch2, prrx1
Mouse	HL	II	PD_patterning	2	678	19	1.63856544014905	0.347419899120383	0.548647680230872	0.627572790612191	FALSE	hoxa10, hoxa13
Mouse	HL	III	Limb_initiation	1	479	10	2.20334029227557	0.371664557575752	0.548647680230872	0.632492758823138	FALSE	wnt3a
Mouse	HL	V	Interdigit_apoptosis	1	154	26	2.63586413586414	0.317937565588633	0.548647680230872	0.607449150336964	FALSE	glis3
Mouse	HL	VIII	Chondrogenesis	1	64	58	2.84321120689655	0.297945884301797	0.548647680230872	0.604126757355817	FALSE	smad5
Mouse	HL	I	AER_signaling	31	8187	38	1.05164799135986	0.356937248179711	0.548647680230872	0.627572790612191	FALSE	axin2, bmp4, bmp7, bmpr1a, dkk1, dlx2, dlx3, dlx6, en1, etv5, fgf20, fgf4, fgfr2, fgfrl1, grem1, hoxc5, hoxc8, isl1, jag2, msx1, msx2, perp, sox14, sp6, tbx3, trp63, wnt10a, wnt10b, wnt3, wnt5b, wnt6
Mouse	HL	IV	AP_patterning	1	161	25	2.62211180124224	0.319380481105002	0.548647680230872	0.607449150336964	FALSE	hhip
Mouse	HL	IV	AER_signaling	1	161	38	1.72507355344884	0.442998176832422	0.624224703718413	0.685445356172892	FALSE	dlx5
Mouse	HL	V	Chondrogenesis	1	154	58	1.18159426780116	0.57466458945867	0.748701840187332	0.791734797446455	FALSE	tbx15
Mouse	HL	I	Limb_initiation	8	8187	10	1.03129351410773	0.603791806602687	0.748701840187332	0.80085661296037	FALSE	dlx1, fgfr2, isl1, meis1, pbx2, pitx1, pitx2, rdh10
Mouse	HL	IV	Chondrogenesis	1	161	58	1.13022060398372	0.590998425877175	0.748701840187332	0.794361732252909	FALSE	dlx5
Mouse	HL	II	AER_signaling	1	678	38	0.409641360037261	0.920156267370994	0.999649081551494	0.999124902257311	FALSE	notch2
Mouse	HL	I	AP_patterning	15	8187	25	0.773470135580799	0.986625088938354	0.999649081551494	0.999649081551494	FALSE	alx4, dkk1, ets1, etv5, gli1, grem1, hand1, hes1, hoxb9, irx3, lhx2, meis1, pbx2, smo, tbx3
Mouse	HL	I	Chondrogenesis	34	8187	58	0.755689212923769	0.999649081551494	0.999649081551494	0.999649081551494	FALSE	bmp5, bmp6, bmpr1a, ccne1, cdk6, dkk1, dlx2, dlx3, dlx6, fgfr1, fgfr2, fgfrl1, gdf6, gli1, grem1, hes1, hoxa11, hoxd10, hoxd9, ihh, mycn, prrx2, pth1r, smad1, smad4, smad6, smad9, smo, sox11, sox13, sox8, wnt16, wnt4, wnt5b
Mouse	HL	I	Interdigit_apoptosis	17	8187	26	0.842884122107281	0.95210464994413	0.999649081551494	0.999649081551494	FALSE	bax, bmp4, bmp7, casp3, dkk1, fgf4, gdf11, grem1, jag2, msx1, msx2, mycn, rdh10, smad1, smad6, twist1, wnt5b
Mouse	HL	I	Outgrowth_elongation	11	8187	21	0.675251705665777	0.99741666123354	0.999649081551494	0.999649081551494	FALSE	etv1, etv5, fgfr1, grem1, hoxd11, lhx2, mycn, prrx2, twist1, twist2, wnt16
Mouse	HL	I	PD_patterning	13	8187	19	0.882027347592139	0.887941751695251	0.999649081551494	0.986169397387605	FALSE	hand1, hoxa11, hoxa9, hoxc10, hoxc11, hoxc9, hoxd10, hoxd11, hoxd9, meis1, pbx2, pbx4, rdh10
Opossum	FL	III	AER_signaling	6	310	37	5.52502179598954	0.000656839609175568	0.0164209902293892	0.0803133582088233	TRUE	dkk1, dlx2, fgf4, msx1, sp6, wnt6
Opossum	FL	III	Interdigit_apoptosis	3	310	25	4.08851612903226	0.0357358896107479	0.446698620134349	0.335456254087989	FALSE	dkk1, fgf4, msx1
Opossum	FL	II	AER_signaling	2	325	37	1.7566735966736	0.315885019650208	0.644186993558715	0.607449150336964	FALSE	hoxc5, isl1
Opossum	FL	II	Limb_initiation	1	325	10	3.24984615384615	0.26851298384573	0.644186993558715	0.592344366086122	FALSE	isl1
Opossum	FL	III	Chondrogenesis	3	310	60	1.70354838709677	0.257782114459986	0.644186993558715	0.592344366086122	FALSE	dkk1, dlx2, ihh
Opossum	FL	III	Limb_initiation	1	310	10	3.40709677419355	0.257718974554205	0.644186993558715	0.592344366086122	FALSE	dlx1
Opossum	FL	V	AER_signaling	2	155	37	3.68334786399303	0.10216666382223	0.644186993558715	0.477680490173333	FALSE	hoxc13, sp9
Opossum	FL	V	PD_patterning	1	155	19	3.58641765704584	0.245075376911781	0.644186993558715	0.592344366086122	FALSE	hoxc10
Opossum	FL	I	Chondrogenesis	55	9307	60	1.04027434547473	0.267184654558991	0.644186993558715	0.592344366086122	FALSE	bmp1, bmp2, bmp3, bmp5, bmp6, bmpr1a, bmpr1b, ccne1, cdk6, col11a1, col2a1, dlx3, dlx5, dlx6, fgf18, fgf9, fgfr1, fgfr2, fgfr3, fgfr4, fgfrl1, gdf5, gdf6, gli1, gli2, grem1, hes1, hoxa11, hoxa13, hoxd10, hoxd9, igf1, nog, prrx1, prrx2, pth1r, pthlh, rarg, runx2, smad1, smad4, smad5, smad6, smad9, smo, sox11, sox13, sox4, sox8, tbx15, tbx2, wnt16, wnt5a, wnt5b, wnt9a
Opossum	FL	I	Outgrowth_elongation	20	9307	21	1.08080451477894	0.268692289771024	0.644186993558715	0.592344366086122	FALSE	bmpr2, etv1, etv5, fgf16, fgf9, fgfr1, gdf5, grem1, hand2, hoxd11, igf1, lhx2, prrx1, prrx2, runx2, shh, twist1, twist2, wnt16, wnt5a
Opossum	FL	IV	AP_patterning	1	180	26	2.25683760683761	0.36074471639288	0.644186993558715	0.627572790612191	FALSE	hand1
Opossum	FL	IV	Interdigit_apoptosis	1	180	25	2.34711111111111	0.349634747188547	0.644186993558715	0.627572790612191	FALSE	mycn
Opossum	FL	IV	Outgrowth_elongation	1	180	21	2.79417989417989	0.303241646576325	0.644186993558715	0.60440629557336	FALSE	mycn
Opossum	FL	IV	PD_patterning	1	180	19	3.08830409356725	0.278825575808003	0.644186993558715	0.592488373248087	FALSE	hand1
Opossum	FL	III	PD_patterning	1	310	19	1.79320882852292	0.432490169723132	0.720816949538553	0.674744001294349	FALSE	hoxc9
Opossum	FL	IV	AER_signaling	1	180	37	1.58588588588589	0.47117257119507	0.736207142492297	0.714120928217528	FALSE	fgf20
Opossum	FL	II	AP_patterning	1	325	26	1.24994082840237	0.556733318497183	0.767276091190656	0.786453377100389	FALSE	hoxb9
Opossum	FL	III	AP_patterning	1	310	26	1.31042183622829	0.539511758356922	0.767276091190656	0.773860810825626	FALSE	dkk1
Opossum	FL	V	Chondrogenesis	1	155	60	1.13569892473118	0.589157469972842	0.767276091190656	0.794361732252909	FALSE	wnt4
Opossum	FL	I	AP_patterning	23	9307	26	1.00390111661198	0.626209243600392	0.767276091190656	0.8141198442468	FALSE	alx4, ets1, etv5, gli1, gli2, grem1, hand2, hes1, hhip, hoxa10, hoxa13, hoxd12, hoxd13, irx3, lhx2, meis1, pax9, pbx2, ptch1, shh, smo, tbx2, tbx3
Opossum	FL	IV	Chondrogenesis	1	180	60	0.977962962962963	0.644511916600151	0.767276091190656	0.825472944275292	FALSE	mycn
Opossum	FL	I	Interdigit_apoptosis	21	9307	25	0.953269582035027	0.831808033675273	0.90413916703834	0.95297692047049	FALSE	bax, bcl2, bmp2, bmp4, casp3, gdf10, gdf11, glis3, grem1, hoxa13, jag2, msx2, notch2, prrx1, rdh10, smad1, smad5, smad6, tbx2, twist1, wnt5b
Opossum	FL	I	PD_patterning	16	9307	19	0.95565872885717	0.818103988882102	0.90413916703834	0.944715320494808	FALSE	fgf9, hoxa10, hoxa11, hoxa13, hoxa9, hoxc11, hoxd10, hoxd11, hoxd13, hoxd9, meis1, pbx2, pbx4, rdh10, runx1t1, wnt5a
Opossum	FL	I	Limb_initiation	8	9307	10	0.907875792414312	0.893893073597989	0.931138618331238	0.986169397387605	FALSE	fgfr2, meis1, pbx2, pitx1, pitx2, rdh10, tbx5, wnt3a
Opossum	FL	I	AER_signaling	26	9307	37	0.797458466309868	0.999191112134975	0.999191112134975	0.999649081551494	FALSE	axin2, bmp2, bmp4, bmpr1a, dlx3, dlx5, dlx6, en1, etv5, fgfr2, fgfrl1, grem1, hoxc12, hoxc8, jag2, msx2, notch2, perp, sox14, tbx3, trp63, wnt10a, wnt10b, wnt11, wnt3, wnt5b
Opossum	HL	V	AP_patterning	2	121	25	6.97785123966942	0.0329345302781913	0.461083423894678	0.330480976239782	FALSE	alx4, irx3
Opossum	HL	IV	Chondrogenesis	4	205	58	3.55054667788057	0.0259481610978496	0.461083423894678	0.322169382805877	FALSE	bmp3, bmpr1b, gdf5, nog
Opossum	HL	VII	AER_signaling	1	77	38	3.60697197539303	0.243269320732194	0.639839167221604	0.592344366086122	FALSE	sox14
Opossum	HL	II	AP_patterning	12	3842	25	1.31856324830817	0.15890552951201	0.639839167221604	0.569303879424631	FALSE	etv5, gli1, hand2, hes1, hoxa10, hoxa13, hoxd12, hoxd13, lhx2, pbx2, smo, tbx2
Opossum	HL	III	AER_signaling	7	1433	38	1.35670474161678	0.251365387122773	0.639839167221604	0.592344366086122	FALSE	dlx3, hoxc13, jag2, perp, sp9, wnt10a, wnt11
Opossum	HL	III	Chondrogenesis	11	1433	58	1.39680438915225	0.155932148922668	0.639839167221604	0.569303879424631	FALSE	bmp6, ccne1, col11a1, col2a1, dlx3, gdf6, pth1r, smad9, wnt16, wnt4, wnt9a
Opossum	HL	V	Limb_initiation	1	121	10	8.72231404958678	0.108954899944341	0.639839167221604	0.477680490173333	FALSE	isl1
Opossum	HL	VI	Chondrogenesis	2	88	58	4.13557993730408	0.084193096310408	0.639839167221604	0.46226775521375	FALSE	ihh, pthlh
Opossum	HL	I	AER_signaling	18	4225	38	1.18325755216443	0.222774236926336	0.639839167221604	0.592344366086122	FALSE	axin2, bmp4, bmp7, bmpr1a, en1, fgf20, fgf4, fgfr2, grem1, hoxc12, hoxc5, hoxc8, msx2, sp6, tbx3, trp63, wnt3, wnt5b
Opossum	HL	I	Limb_initiation	6	4225	10	1.49879289940828	0.166666868700516	0.639839167221604	0.570588926962942	FALSE	dlx1, fgfr2, meis1, rdh10, tbx5, wnt3a
Opossum	HL	I	PD_patterning	10	4225	19	1.31473061351604	0.186671007031288	0.639839167221604	0.592118943620866	FALSE	hand1, hoxa11, hoxa9, hoxc10, hoxc9, hoxd10, hoxd11, meis1, rdh10, wnt5a
Opossum	HL	II	Outgrowth_elongation	9	3842	21	1.17728861456087	0.342866841413888	0.663208682379726	0.627570513308439	FALSE	bmpr2, etv1, etv5, fgf9, hand2, lhx2, prrx2, twist1, twist2
Opossum	HL	V	AER_signaling	1	121	38	2.29534580252284	0.355290365560568	0.663208682379726	0.627572790612191	FALSE	isl1
Opossum	HL	I	Interdigit_apoptosis	12	4225	26	1.15291761492945	0.327369101480292	0.663208682379726	0.610669285453622	FALSE	bmp4, bmp7, casp3, fgf4, gdf11, grem1, msx2, mycn, prrx1, rdh10, smad5, wnt5b
Opossum	HL	IV	Outgrowth_elongation	1	205	21	2.45156794425087	0.337881321832302	0.663208682379726	0.626264106071337	FALSE	gdf5
Opossum	HL	II	PD_patterning	8	3842	19	1.1566344283405	0.383043007010237	0.670325262267915	0.63332678999988	FALSE	fgf9, hoxa10, hoxa13, hoxc11, hoxd13, hoxd9, pbx2, pbx4
Opossum	HL	II	Chondrogenesis	22	3842	58	1.04196808415157	0.453144043679061	0.704786465137281	0.694025877424246	FALSE	bmp1, bmp2, dlx2, dlx5, dlx6, fgf18, fgf9, fgfrl1, gli1, hes1, hoxa13, hoxd9, prrx2, rarg, smad1, smad6, smo, sox13, sox4, sox8, tbx15, tbx2
Opossum	HL	III	Interdigit_apoptosis	4	1433	26	1.13307209189973	0.478247958486012	0.704786465137281	0.717371937729018	FALSE	bcl2, gdf10, glis3, jag2
Opossum	HL	I	Outgrowth_elongation	9	4225	21	1.0705663567202	0.477500477325538	0.704786465137281	0.717371937729018	FALSE	fgfr1, grem1, hoxd11, igf1, mycn, prrx1, runx2, shh, wnt5a
Opossum	HL	IV	AER_signaling	1	205	38	1.35481386392811	0.526069253599066	0.736496955038692	0.769277149735317	FALSE	wnt10b
Opossum	HL	I	AP_patterning	10	4225	25	0.999195266272189	0.576796484737623	0.769061979650165	0.791734797446455	FALSE	ets1, grem1, hand1, hhip, hoxb9, meis1, pax9, ptch1, shh, tbx3
Opossum	HL	II	Interdigit_apoptosis	9	3842	26	0.950886957914548	0.646762306854868	0.823152026906196	0.825472944275292	FALSE	bax, bmp2, hoxa13, msx1, notch2, smad1, smad6, tbx2, twist1
Opossum	HL	III	Limb_initiation	1	1433	10	0.736496859734822	0.767746352197359	0.934647733109829	0.911242192969264	FALSE	pitx2
Opossum	HL	II	AER_signaling	9	3842	38	0.650606865941533	0.967820363890725	0.967820363890725	0.999649081551494	FALSE	bmp2, dlx2, dlx5, dlx6, etv5, fgfrl1, msx1, notch2, wnt6
Opossum	HL	II	Limb_initiation	2	3842	10	0.549401353461739	0.927319725629353	0.967820363890725	0.999444593178303	FALSE	pbx2, pitx1
Opossum	HL	III	Outgrowth_elongation	1	1433	21	0.350712790349915	0.953465706268027	0.967820363890725	0.999649081551494	FALSE	wnt16
Opossum	HL	III	PD_patterning	1	1433	19	0.387629926176222	0.937658817575102	0.967820363890725	0.999649081551494	FALSE	runx1t1
Opossum	HL	I	Chondrogenesis	18	4225	58	0.775237706590492	0.939752407604499	0.967820363890725	0.999649081551494	FALSE	bmp5, bmpr1a, cdk6, fgfr1, fgfr2, fgfr3, grem1, hoxa11, hoxd10, igf1, mycn, prrx1, runx2, smad4, smad5, sox11, wnt5a, wnt5b
